# A cell and transcriptome atlas of human arterial vasculature

**DOI:** 10.1101/2024.09.10.612293

**Authors:** Quanyi Zhao, Albert Pedroza, Disha Sharma, Wenduo Gu, Alex Dalal, Chad Weldy, William Jackson, Daniel Yuhang Li, Yana Ryan, Trieu Nguyen, Rohan Shad, Brian T. Palmisano, João P. Monteiro, Matthew Worssam, Alexa Berezwitz, Meghana Iyer, Huitong Shi, Ramendra Kundu, Lasemahang Limbu, Juyong Brian Kim, Anshul Kundaje, Michael Fischbein, Robert Wirka, Thomas Quertermous, Paul Cheng

## Abstract

Contiguous arterial segments show different propensities for different vascular pathologies, yet mechanisms explaining these fundamental differences remain unknown. We sought to build a transcriptomic, cellular, and spatial atlas of human arterial cells across multiple different arterial segments to understand these underlying differences.

Analysis of multiple isogenic arterial segments from healthy donors reveals a significant stereotyped pattern of cell type-specific segmental heterogeneity in healthy arteries. Combining single cell analysis with spatial transcriptomic data reveals cellular heterogeneity not captured by commonly used cell-type marker genes. Determinants of arterial transcriptomic identities are predominantly encoded in fibroblasts and smooth muscle cells (SMC), and their differentially expressed genes are particularly enriched for different vascular disease-associated genetic risk-loci and risk-genes. Adventitial fibroblast-specific heterogeneity in gene expression coincides with a disproportionally large number of vascular disease genetic signals, suggesting a previously unrecognized role for this cell type in disease risk. Adult arterial cells from different segments cluster not by anatomical proximity, but by embryonic origin. Global regulon analysis of disease related segment-specific gene expression program in fibroblast and SMC enriches for binding sites of transcription factors that are developmental master regulators whose expression persists into adulthood, suggesting an important functional role of the same developmental master regulators in adult gene expression and disease. Lastly, non-coding transcriptomes across arterial cells contain extensive variation in lncRNAs expressed in cell type- and segment-specific patterns, rivaling heterogeneity in protein coding transcriptomes. Differentially expressed LncRNA demonstrate enrichment for non-coding genetic signals for vascular diseases, suggesting a potential global role of segmental specific LncRNAs in regulating inherited human vascular disease risk.
