## Supplementary material for "A cell and transcriptome atlas of human arterial vasculature": Suppl Table1

### Sheet: cell_frequencies_by_patient
	Endothelial1	Endothelial2	Fibroblast	Lymphocyte	Macrophage	Microvasculature	Smooth Muscle
Pt1	2228	682	2566	273	3672	3007	6883
Pt2	729	37	1106	250	2871	509	1402
Pt3	3915	92	3237	656	3655	3991	4639
Pt4	3074	512	4549	564	6474	2959	10057
Pt5	3838	347	6888	372	2616	3211	5765
Pt6	2443	180	4598	144	1582	1580	5151
Cell Type	Mean (%)	Std Dev (%)
Endothelial1	14.5361	8.13607
Endothelial2	1.95321	4.31888
Fibroblast	18.8683	10.9078
Lymphocyte	2.2697	2.10644
Macrophage	20.5912	12.3877
Microvasculature	13.7538	7.51942
Smooth Muscle	28.0276	15.5621
