## Supplementary material for "A cell and transcriptome atlas of human arterial vasculature": Suppl Table3

### Sheet: SupTab2
id	pval	logFC	pct.1	pct.2	p.adj	cell	gene
DCN.1	0	1.9098	0.955	0.308	0	Fibroblast	DCN
FBLN1.1	0	1.65666	0.968	0.231	0	Fibroblast	FBLN1
LUM.1	0	1.40288	0.921	0.158	0	Fibroblast	LUM
SERPINF1.1	0	1.30652	0.852	0.309	0	Fibroblast	SERPINF1
MGST1.1	0	1.21847	0.812	0.107	0	Fibroblast	MGST1
SFRP2.1	0	1.21547	0.596	0.051	0	Fibroblast	SFRP2
DPT.1	0	1.20219	0.817	0.149	0	Fibroblast	DPT
CCDC80	0	1.17619	0.914	0.411	0	Fibroblast	CCDC80
APOD	0	1.17312	0.675	0.152	0	Fibroblast	APOD
PLA2G2A.1	0	1.17051	0.448	0.075	0	Fibroblast	PLA2G2A
C3	0	1.17024	0.642	0.105	0	Fibroblast	C3
MFAP5.1	0	1.1565	0.611	0.066	0	Fibroblast	MFAP5
CFD.1	0	1.1297	0.583	0.338	0	Fibroblast	CFD
RARRES1	0	1.07917	0.708	0.11	0	Fibroblast	RARRES1
ABI3BP	0	1.02659	0.856	0.166	0	Fibroblast	ABI3BP
ADH1B.1	0	1.01243	0.857	0.336	0	Fibroblast	ADH1B
MMP2	0	0.997019	0.894	0.276	0	Fibroblast	MMP2
C1R.1	0	0.971565	0.987	0.583	0	Fibroblast	C1R
PCOLCE2.1	0	0.964435	0.79	0.203	0	Fibroblast	PCOLCE2
CFH.1	0	0.944611	0.952	0.432	0	Fibroblast	CFH
SCARA5.1	0	0.943243	0.632	0.024	0	Fibroblast	SCARA5
C1S.1	0	0.936146	0.971	0.496	0	Fibroblast	C1S
IGFBP6.1	0	0.923612	0.961	0.591	0	Fibroblast	IGFBP6
WISP2.1	0	0.907887	0.813	0.318	0	Fibroblast	WISP2
FBLN2	0	0.905597	0.782	0.212	0	Fibroblast	FBLN2
ABCA8.1	0	0.897667	0.775	0.122	0	Fibroblast	ABCA8
PI16.1	0	0.896669	0.505	0.035	0	Fibroblast	PI16
PODN.1	0	0.881928	0.731	0.121	0	Fibroblast	PODN
COL1A2.1	0	0.861891	0.979	0.543	0	Fibroblast	COL1A2
AKR1C1	0	0.851148	0.836	0.234	0	Fibroblast	AKR1C1
PTGDS.1	0	0.850802	0.499	0.115	0	Fibroblast	PTGDS
OMD.1	0	0.843145	0.858	0.287	0	Fibroblast	OMD
SFRP4.1	0	0.840827	0.669	0.174	0	Fibroblast	SFRP4
C7	0	0.830074	0.502	0.215	0	Fibroblast	C7
PDGFRL	0	0.81831	0.713	0.107	0	Fibroblast	PDGFRL
IGF1.1	0	0.813397	0.495	0.115	0	Fibroblast	IGF1
EFEMP1.1	0	0.809408	0.963	0.446	0	Fibroblast	EFEMP1
MXRA8.1	0	0.807168	0.911	0.353	0	Fibroblast	MXRA8
PCOLCE.1	0	0.80429	0.841	0.315	0	Fibroblast	PCOLCE
LAMA2	0	0.79785	0.778	0.143	0	Fibroblast	LAMA2
CXCL14	0	0.79733	0.338	0.019	0	Fibroblast	CXCL14
PRELP.1	0	0.788282	0.951	0.508	0	Fibroblast	PRELP
FBN1.1	0	0.783178	0.804	0.357	0	Fibroblast	FBN1
FGF7.1	0	0.782183	0.769	0.176	0	Fibroblast	FGF7
CTSK	0	0.767869	0.838	0.247	0	Fibroblast	CTSK
OGN.1	0	0.766372	0.931	0.427	0	Fibroblast	OGN
FSTL1	0	0.763497	0.922	0.495	0	Fibroblast	FSTL1
GPX3	0	0.76244	0.881	0.593	0	Fibroblast	GPX3
COL6A3.1	0	0.752951	0.765	0.25	0	Fibroblast	COL6A3
PDGFRA.1	0	0.746836	0.789	0.206	0	Fibroblast	PDGFRA
OLFML3.1	0	0.739521	0.736	0.174	0	Fibroblast	OLFML3
HTRA3	0	0.739488	0.562	0.038	0	Fibroblast	HTRA3
ITM2A	0	0.73793	0.837	0.274	0	Fibroblast	ITM2A
COL3A1.1	0	0.730691	0.918	0.474	0	Fibroblast	COL3A1
ADD3.1	0	0.730008	0.853	0.327	0	Fibroblast	ADD3
LTBP2	0	0.718987	0.779	0.359	0	Fibroblast	LTBP2
PRRX1.1	0	0.717394	0.892	0.366	0	Fibroblast	PRRX1
COL1A1.1	0	0.71294	0.838	0.374	0	Fibroblast	COL1A1
COMP.1	0	0.711984	0.345	0.065	0	Fibroblast	COMP
GAS1	0	0.693627	0.573	0.081	0	Fibroblast	GAS1
PLAC9.1	0	0.693127	0.958	0.544	0	Fibroblast	PLAC9
MMP23B.1	0	0.692751	0.698	0.154	0	Fibroblast	MMP23B
VCAN.1	0	0.685135	0.93	0.447	0	Fibroblast	VCAN
CYBRD1	0	0.683436	0.924	0.521	0	Fibroblast	CYBRD1
TIMP3.1	0	0.680412	0.949	0.655	0	Fibroblast	TIMP3
ABCA6	0	0.673563	0.658	0.105	0	Fibroblast	ABCA6
S100A13.1	0	0.660218	0.956	0.635	0	Fibroblast	S100A13
ITGBL1.1	0	0.65755	0.719	0.255	0	Fibroblast	ITGBL1
SLPI.1	0	0.655156	0.383	0.077	0	Fibroblast	SLPI
TNXB	0	0.653317	0.66	0.192	0	Fibroblast	TNXB
BICC1	0	0.645966	0.717	0.138	0	Fibroblast	BICC1
LRP1.1	0	0.645191	0.96	0.587	0	Fibroblast	LRP1
AKAP12.1	0	0.638753	0.815	0.396	0	Fibroblast	AKAP12
GSN.1	0	0.638407	0.999	0.965	0	Fibroblast	GSN
CLU.1	0	0.638083	0.976	0.723	0	Fibroblast	CLU
MGP.1	0	0.625421	1	0.933	0	Fibroblast	MGP
MEG3	0	0.620498	0.629	0.107	0	Fibroblast	MEG3
SERPINE2.1	0	0.61943	0.498	0.104	0	Fibroblast	SERPINE2
LTBP4	0	0.616632	0.911	0.468	0	Fibroblast	LTBP4
AKR1C2	0	0.607996	0.647	0.184	0	Fibroblast	AKR1C2
NNMT.1	0	0.605851	0.955	0.628	0	Fibroblast	NNMT
FBLN5	0	0.604859	0.91	0.4	0	Fibroblast	FBLN5
ACKR3.1	0	0.595162	0.543	0.212	0	Fibroblast	ACKR3
ABCA9	0	0.592852	0.546	0.056	0	Fibroblast	ABCA9
MFAP4.1	0	0.590545	0.894	0.449	0	Fibroblast	MFAP4
MEDAG	0	0.58922	0.674	0.21	0	Fibroblast	MEDAG
F3	0	0.584597	0.49	0.078	0	Fibroblast	F3
SERPING1	0	0.584331	0.995	0.819	0	Fibroblast	SERPING1
EMP1.1	0	0.582055	0.812	0.368	0	Fibroblast	EMP1
CTSF	0	0.581904	0.867	0.481	0	Fibroblast	CTSF
ISLR.1	0	0.57928	0.733	0.235	0	Fibroblast	ISLR
PTGIS.1	0	0.574271	0.824	0.373	0	Fibroblast	PTGIS
PIK3R1.1	0	0.571417	0.874	0.556	0	Fibroblast	PIK3R1
AEBP1.1	0	0.558567	0.945	0.555	0	Fibroblast	AEBP1
CD248	0	0.556855	0.442	0.068	0	Fibroblast	CD248
COL6A2.1	0	0.556656	0.974	0.586	0	Fibroblast	COL6A2
LOX	0	0.556364	0.625	0.137	0	Fibroblast	LOX
MYOC	0	0.548339	0.393	0.049	0	Fibroblast	MYOC
GALNT15.1	0	0.547249	0.551	0.19	0	Fibroblast	GALNT15
SFRP1	0	0.537192	0.497	0.133	0	Fibroblast	SFRP1
ELN.1	0	0.532481	0.789	0.425	0	Fibroblast	ELN
COL6A1.1	0	0.531724	0.924	0.556	0	Fibroblast	COL6A1
CD34.1	0	0.531492	0.68	0.245	0	Fibroblast	CD34
SRPX.1	0	0.531429	0.566	0.255	0	Fibroblast	SRPX
SPOCK1	0	0.531288	0.523	0.082	0	Fibroblast	SPOCK1
RCN3	0	0.531182	0.8	0.37	0	Fibroblast	RCN3
CHRDL1	0	0.530819	0.485	0.059	0	Fibroblast	CHRDL1
CYTL1.1	0	0.529337	0.36	0.203	0	Fibroblast	CYTL1
TIMP1.1	0	0.528247	0.999	0.947	0	Fibroblast	TIMP1
FMO2.1	0	0.5267	0.677	0.362	0	Fibroblast	FMO2
SLIT2	0	0.52496	0.563	0.08	0	Fibroblast	SLIT2
MSX1	0	0.521921	0.549	0.13	0	Fibroblast	MSX1
MRC2	0	0.515938	0.681	0.206	0	Fibroblast	MRC2
CTGF	0	0.514537	0.781	0.526	0	Fibroblast	CTGF
CRISPLD2.1	0	0.5113	0.562	0.169	0	Fibroblast	CRISPLD2
NFIX	0	0.506036	0.82	0.413	0	Fibroblast	NFIX
COL14A1.1	0	0.504032	0.913	0.542	0	Fibroblast	COL14A1
DDR2	0	0.50341	0.732	0.336	0	Fibroblast	DDR2
PMP22.1	0	0.502966	0.961	0.719	0	Fibroblast	PMP22
TSHZ2.1	0	0.501262	0.564	0.178	0	Fibroblast	TSHZ2
UAP1	0	0.500687	0.584	0.251	0	Fibroblast	UAP1
CP.1	0	0.498662	0.535	0.2	0	Fibroblast	CP
NUPR1	0	0.492675	0.966	0.695	0	Fibroblast	NUPR1
RARRES2.1	0	0.488425	0.692	0.389	0	Fibroblast	RARRES2
PLPP3.1	0	0.485939	0.71	0.333	0	Fibroblast	PLPP3
THY1.1	0	0.475093	0.517	0.165	0	Fibroblast	THY1
NUCB2.1	0	0.474124	0.858	0.58	0	Fibroblast	NUCB2
SEMA3C	0	0.472629	0.427	0.097	0	Fibroblast	SEMA3C
SPON1	0	0.468575	0.472	0.075	0	Fibroblast	SPON1
VIT	0	0.467197	0.377	0.015	0	Fibroblast	VIT
IL32	0	0.466914	0.588	0.182	0	Fibroblast	IL32
ECM1.1	0	0.466511	0.6	0.193	0	Fibroblast	ECM1
SH3D19	0	0.459364	0.678	0.275	0	Fibroblast	SH3D19
LRRN4CL	0	0.456195	0.422	0.017	0	Fibroblast	LRRN4CL
AOX1	0	0.45232	0.432	0.04	0	Fibroblast	AOX1
APCDD1	0	0.450907	0.473	0.094	0	Fibroblast	APCDD1
SSPN.1	0	0.4466	0.791	0.437	0	Fibroblast	SSPN
TFPI.1	0	0.445503	0.864	0.505	0	Fibroblast	TFPI
PID1.1	0	0.442898	0.747	0.344	0	Fibroblast	PID1
RBMS3.1	0	0.441936	0.827	0.499	0	Fibroblast	RBMS3
LEPR.1	0	0.441492	0.49	0.144	0	Fibroblast	LEPR
FGFR1	0	0.438836	0.762	0.423	0	Fibroblast	FGFR1
SPTBN1.1	0	0.436755	0.926	0.631	0	Fibroblast	SPTBN1
SPRY1.1	0	0.433926	0.735	0.388	0	Fibroblast	SPRY1
PDGFD.1	0	0.433842	0.604	0.248	0	Fibroblast	PDGFD
F10.1	0	0.432943	0.503	0.186	0	Fibroblast	F10
NEGR1	0	0.432418	0.502	0.116	0	Fibroblast	NEGR1
ABLIM1.1	0	0.429548	0.625	0.234	0	Fibroblast	ABLIM1
CDKN1C	0	0.426965	0.734	0.451	0	Fibroblast	CDKN1C
PRDX4	0	0.42696	0.896	0.669	0	Fibroblast	PRDX4
ALDH1A1	0	0.425169	0.684	0.333	0	Fibroblast	ALDH1A1
CPE	0	0.422814	0.926	0.585	0	Fibroblast	CPE
FMOD	0	0.420267	0.753	0.366	0	Fibroblast	FMOD
MFAP2	0	0.420044	0.548	0.153	0	Fibroblast	MFAP2
GXYLT2	0	0.419015	0.53	0.118	0	Fibroblast	GXYLT2
SVEP1.1	0	0.413226	0.409	0.041	0	Fibroblast	SVEP1
COL4A4	0	0.412678	0.426	0.084	0	Fibroblast	COL4A4
GPX8	0	0.412176	0.684	0.289	0	Fibroblast	GPX8
GPC6	0	0.410733	0.494	0.11	0	Fibroblast	GPC6
TMEM98.1	0	0.410027	0.705	0.305	0	Fibroblast	TMEM98
GSTM3	0	0.406732	0.744	0.42	0	Fibroblast	GSTM3
CRLF1.1	0	0.405883	0.363	0.13	0	Fibroblast	CRLF1
MT1E.1	0	0.405196	0.839	0.556	0	Fibroblast	MT1E
LARP6	0	0.404742	0.655	0.285	0	Fibroblast	LARP6
MPZL1	0	0.403762	0.677	0.358	0	Fibroblast	MPZL1
GPNMB.1	0	0.402333	0.8	0.467	0	Fibroblast	GPNMB
SRPX2	0	0.401778	0.463	0.077	0	Fibroblast	SRPX2
LSP1.1	0	0.400556	0.574	0.205	0	Fibroblast	LSP1
MT1X.1	0	0.398432	0.806	0.66	0	Fibroblast	MT1X
CYB5A.1	0	0.398289	0.821	0.573	0	Fibroblast	CYB5A
DCLK1	0	0.397958	0.387	0.06	0	Fibroblast	DCLK1
NID1	0	0.397799	0.514	0.217	0	Fibroblast	NID1
IL1R1.1	0	0.396814	0.676	0.352	0	Fibroblast	IL1R1
MT1M.1	0	0.395857	0.714	0.428	0	Fibroblast	MT1M
TXNRD1	0	0.391303	0.711	0.489	0	Fibroblast	TXNRD1
FAM114A1	0	0.390796	0.795	0.485	0	Fibroblast	FAM114A1
GLT8D2	0	0.389523	0.664	0.272	0	Fibroblast	GLT8D2
BOC	0	0.386996	0.439	0.074	0	Fibroblast	BOC
OSR1	0	0.384424	0.44	0.115	0	Fibroblast	OSR1
NFIA.1	0	0.384132	0.941	0.716	0	Fibroblast	NFIA
PLSCR4	0	0.383854	0.734	0.394	0	Fibroblast	PLSCR4
EFEMP2	0	0.382293	0.771	0.421	0	Fibroblast	EFEMP2
LIMA1.1	0	0.381182	0.829	0.556	0	Fibroblast	LIMA1
RBP1.1	0	0.380589	0.591	0.249	0	Fibroblast	RBP1
OAF	0	0.379482	0.415	0.127	0	Fibroblast	OAF
NFIB	0	0.378797	0.935	0.671	0	Fibroblast	NFIB
CRABP2	0	0.378367	0.313	0.043	0	Fibroblast	CRABP2
FEZ1	0	0.37754	0.706	0.359	0	Fibroblast	FEZ1
TIMP2	0	0.374833	0.971	0.815	0	Fibroblast	TIMP2
NFE2L2.1	0	0.373847	0.939	0.77	0	Fibroblast	NFE2L2
FAP	0	0.373087	0.481	0.14	0	Fibroblast	FAP
HSD11B1	0	0.372375	0.365	0.032	0	Fibroblast	HSD11B1
GSTM5	0	0.372329	0.426	0.074	0	Fibroblast	GSTM5
LINC01133	0	0.37132	0.296	0.023	0	Fibroblast	LINC01133
EPB41L2	0	0.370455	0.79	0.542	0	Fibroblast	EPB41L2
DHRS3.1	0	0.369305	0.642	0.39	0	Fibroblast	DHRS3
LY6E	0	0.369297	0.875	0.629	0	Fibroblast	LY6E
SMIM14	0	0.368863	0.808	0.566	0	Fibroblast	SMIM14
CES1.1	0	0.367244	0.501	0.216	0	Fibroblast	CES1
GAS7.1	0	0.365679	0.495	0.184	0	Fibroblast	GAS7
LGALS3BP.1	0	0.365157	0.735	0.452	0	Fibroblast	LGALS3BP
TMEM45A	0	0.363942	0.555	0.195	0	Fibroblast	TMEM45A
NBL1.1	0	0.363451	0.815	0.535	0	Fibroblast	NBL1
BGN.1	0	0.36338	0.941	0.652	0	Fibroblast	BGN
TENT5A	0	0.362554	0.685	0.384	0	Fibroblast	TENT5A
ABCA10	0	0.360953	0.322	0.021	0	Fibroblast	ABCA10
LHFPL6.1	0	0.360385	0.886	0.622	0	Fibroblast	LHFPL6
VEGFB.1	0	0.360033	0.819	0.616	0	Fibroblast	VEGFB
CLEC11A	0	0.359254	0.534	0.207	0	Fibroblast	CLEC11A
CYP4B1	0	0.357313	0.261	0.039	0	Fibroblast	CYP4B1
C2orf40.1	0	0.356959	0.552	0.374	0	Fibroblast	C2orf40
CERCAM	0	0.356667	0.547	0.205	0	Fibroblast	CERCAM
KDELR3	0	0.354089	0.499	0.156	0	Fibroblast	KDELR3
SPON2	0	0.353416	0.316	0.044	0	Fibroblast	SPON2
RHOBTB3	0	0.353015	0.545	0.263	0	Fibroblast	RHOBTB3
LTBP1.1	0	0.352797	0.833	0.494	0	Fibroblast	LTBP1
IGFBP7	0	0.351171	0.993	0.877	0	Fibroblast	IGFBP7
C16orf89	0	0.351125	0.322	0.026	0	Fibroblast	C16orf89
CCPG1.1	0	0.348155	0.917	0.73	0	Fibroblast	CCPG1
GFPT2	0	0.345246	0.327	0.034	0	Fibroblast	GFPT2
COPZ2	0	0.344132	0.738	0.428	0	Fibroblast	COPZ2
PLCG2	0	0.343749	0.859	0.739	0	Fibroblast	PLCG2
OLFML1	0	0.34337	0.478	0.125	0	Fibroblast	OLFML1
AKR1C3.1	0	0.34243	0.732	0.406	0	Fibroblast	AKR1C3
INMT.1	0	0.34104	0.576	0.327	0	Fibroblast	INMT
CYGB	0	0.340893	0.433	0.142	0	Fibroblast	CYGB
S100A10	0	0.339716	0.956	0.812	0	Fibroblast	S100A10
CHPF	0	0.338541	0.559	0.234	0	Fibroblast	CHPF
PHGDH.1	0	0.33766	0.496	0.196	0	Fibroblast	PHGDH
UCHL1	0	0.336041	0.418	0.129	0	Fibroblast	UCHL1
RRBP1	0	0.336021	0.835	0.639	0	Fibroblast	RRBP1
CASC4	0	0.335046	0.732	0.472	0	Fibroblast	CASC4
LMO3	0	0.33471	0.429	0.11	0	Fibroblast	LMO3
BDH2	0	0.334538	0.716	0.409	0	Fibroblast	BDH2
P4HA2	0	0.333296	0.58	0.264	0	Fibroblast	P4HA2
F2R	0	0.332212	0.495	0.2	0	Fibroblast	F2R
ANKRD35	0	0.331447	0.547	0.194	0	Fibroblast	ANKRD35
SEPT11.1	0	0.330646	0.79	0.564	0	Fibroblast	2024-09-11
COL5A2.1	0	0.330031	0.596	0.279	0	Fibroblast	COL5A2
FLRT2	0	0.328144	0.417	0.094	0	Fibroblast	FLRT2
FAM3C	0	0.327358	0.753	0.503	0	Fibroblast	FAM3C
PPIC	0	0.326793	0.829	0.586	0	Fibroblast	PPIC
TGFBR3.1	0	0.326625	0.531	0.266	0	Fibroblast	TGFBR3
PLEKHA5	0	0.326003	0.569	0.254	0	Fibroblast	PLEKHA5
NAV1.1	0	0.325656	0.593	0.298	0	Fibroblast	NAV1
FKBP10	0	0.324918	0.687	0.363	0	Fibroblast	FKBP10
DBN1	0	0.320393	0.518	0.255	0	Fibroblast	DBN1
PTGFR	0	0.320385	0.315	0.012	0	Fibroblast	PTGFR
NT5E	0	0.320025	0.519	0.204	0	Fibroblast	NT5E
PDPN	0	0.319992	0.359	0.063	0	Fibroblast	PDPN
ARHGAP21	0	0.31844	0.661	0.404	0	Fibroblast	ARHGAP21
METTL7A	0	0.318304	0.77	0.55	0	Fibroblast	METTL7A
PTN.1	0	0.318166	0.344	0.142	0	Fibroblast	PTN
FN1.1	0	0.318018	0.93	0.621	0	Fibroblast	FN1
AR	0	0.31732	0.544	0.23	0	Fibroblast	AR
GFRA1	0	0.315488	0.344	0.033	0	Fibroblast	GFRA1
UGDH	0	0.314171	0.507	0.242	0	Fibroblast	UGDH
FGL2.1	0	0.313221	0.738	0.545	0	Fibroblast	FGL2
USP53	0	0.312362	0.672	0.438	0	Fibroblast	USP53
ZBTB20.1	0	0.310499	0.903	0.715	0	Fibroblast	ZBTB20
CST3.1	0	0.309524	1	0.988	0	Fibroblast	CST3
TSPAN4	0	0.309288	0.811	0.577	0	Fibroblast	TSPAN4
AC245595.1	0	0.308311	0.412	0.138	0	Fibroblast	AC245595.1
ARL6IP5	0	0.307341	0.988	0.92	0	Fibroblast	ARL6IP5
TGFBR2.1	0	0.305101	0.879	0.689	0	Fibroblast	TGFBR2
PBX1	0	0.304003	0.643	0.362	0	Fibroblast	PBX1
CSF1	0	0.303881	0.498	0.198	0	Fibroblast	CSF1
ABHD14A	0	0.303504	0.53	0.236	0	Fibroblast	ABHD14A
C1orf21	0	0.303399	0.554	0.246	0	Fibroblast	C1orf21
SPARC	0	0.303219	0.965	0.745	0	Fibroblast	SPARC
CLDN11	0	0.303001	0.275	0.027	0	Fibroblast	CLDN11
TWIST2	0	0.302606	0.408	0.087	0	Fibroblast	TWIST2
LTBP3	0	0.302509	0.75	0.471	0	Fibroblast	LTBP3
AL078639.1.1	0	0.301876	0.531	0.222	0	Fibroblast	AL078639.1
C1QTNF3	0	0.301654	0.264	0.015	0	Fibroblast	C1QTNF3
SGCE	0	0.3008	0.694	0.386	0	Fibroblast	SGCE
COL5A1	0	0.300397	0.447	0.156	0	Fibroblast	COL5A1
CEP126	0	0.29951	0.517	0.218	0	Fibroblast	CEP126
CYR61.1	0	0.299341	0.706	0.469	0	Fibroblast	CYR61
FIBIN	0	0.298961	0.596	0.289	0	Fibroblast	FIBIN
REXO2	0	0.295933	0.848	0.649	0	Fibroblast	REXO2
EPHX1	0	0.295234	0.758	0.566	0	Fibroblast	EPHX1
PLXDC2	0	0.294146	0.807	0.589	0	Fibroblast	PLXDC2
HDLBP	0	0.294057	0.836	0.658	0	Fibroblast	HDLBP
DPYSL3	0	0.292824	0.62	0.353	0	Fibroblast	DPYSL3
MT2A.1	0	0.290667	0.921	0.798	0	Fibroblast	MT2A
ALDH2	0	0.290071	0.842	0.673	0	Fibroblast	ALDH2
XG	0	0.289702	0.348	0.058	0	Fibroblast	XG
NFIC	0	0.288165	0.935	0.797	0	Fibroblast	NFIC
FXYD1.1	0	0.28745	0.863	0.555	0	Fibroblast	FXYD1
G0S2	0	0.286928	0.287	0.049	0	Fibroblast	G0S2
CPQ	0	0.286741	0.783	0.575	0	Fibroblast	CPQ
TSPAN8	0	0.286322	0.329	0.094	0	Fibroblast	TSPAN8
ABCC9.1	0	0.285977	0.439	0.161	0	Fibroblast	ABCC9
MATN2	0	0.285629	0.387	0.12	0	Fibroblast	MATN2
LOXL1.1	0	0.285454	0.478	0.21	0	Fibroblast	LOXL1
MIR99AHG.1	0	0.285445	0.459	0.166	0	Fibroblast	MIR99AHG
GPX4	0	0.28459	0.979	0.928	0	Fibroblast	GPX4
NFYB	0	0.284426	0.615	0.399	0	Fibroblast	NFYB
PRRX2.1	0	0.284182	0.524	0.244	0	Fibroblast	PRRX2
CCND2.1	0	0.283666	0.7	0.462	0	Fibroblast	CCND2
TSKU	0	0.28306	0.335	0.066	0	Fibroblast	TSKU
KCNK15	0	0.281477	0.428	0.147	0	Fibroblast	KCNK15
CLMP	0	0.281365	0.482	0.162	0	Fibroblast	CLMP
CHPT1	0	0.280214	0.636	0.384	0	Fibroblast	CHPT1
LXN.1	0	0.279308	0.408	0.196	0	Fibroblast	LXN
ANTXR1.1	0	0.279167	0.683	0.387	0	Fibroblast	ANTXR1
NDN	0	0.278957	0.665	0.365	0	Fibroblast	NDN
AHI1	0	0.278101	0.649	0.396	0	Fibroblast	AHI1
ANXA1.1	0	0.277595	0.991	0.931	0	Fibroblast	ANXA1
SULF1.1	0	0.277443	0.645	0.334	0	Fibroblast	SULF1
ZNF503.1	0	0.276992	0.587	0.356	0	Fibroblast	ZNF503
LAMB1.1	0	0.276285	0.481	0.25	0	Fibroblast	LAMB1
TNFRSF11B.1	0	0.274898	0.388	0.257	0	Fibroblast	TNFRSF11B
SCPEP1	0	0.274494	0.816	0.622	0	Fibroblast	SCPEP1
ARF4	0	0.274132	0.868	0.722	0	Fibroblast	ARF4
CDH11.1	0	0.273272	0.499	0.22	0	Fibroblast	CDH11
SESTD1	0	0.273102	0.649	0.4	0	Fibroblast	SESTD1
SDF4	0	0.272798	0.816	0.626	0	Fibroblast	SDF4
GPM6B	0	0.272644	0.402	0.197	0	Fibroblast	GPM6B
RAB34.1	0	0.272298	0.849	0.631	0	Fibroblast	RAB34
ATRAID	0	0.271458	0.908	0.788	0	Fibroblast	ATRAID
PDGFRB.1	0	0.270991	0.735	0.41	0	Fibroblast	PDGFRB
IL33.1	0	0.270541	0.668	0.32	0	Fibroblast	IL33
MXRA7.1	0	0.269249	0.863	0.62	0	Fibroblast	MXRA7
GOLIM4	0	0.268697	0.833	0.656	0	Fibroblast	GOLIM4
CKB	0	0.268091	0.557	0.301	0	Fibroblast	CKB
CDO1	0	0.267702	0.461	0.196	0	Fibroblast	CDO1
PROCR.1	0	0.266962	0.469	0.288	0	Fibroblast	PROCR
IL17D	0	0.266292	0.319	0.038	0	Fibroblast	IL17D
SNED1	0	0.26549	0.408	0.15	0	Fibroblast	SNED1
CADM3	0	0.26512	0.244	0.048	0	Fibroblast	CADM3
ANK2	0	0.265012	0.363	0.087	0	Fibroblast	ANK2
TMEM237	0	0.264558	0.488	0.216	0	Fibroblast	TMEM237
PKDCC	0	0.264357	0.4	0.168	0	Fibroblast	PKDCC
PHLDB1	0	0.262294	0.501	0.237	0	Fibroblast	PHLDB1
ADGRD1	0	0.261546	0.276	0.019	0	Fibroblast	ADGRD1
PRG4	0	0.261031	0.108	0.007	0	Fibroblast	PRG4
EPHA3	0	0.261005	0.356	0.107	0	Fibroblast	EPHA3
FKBP11	0	0.260873	0.448	0.197	0	Fibroblast	FKBP11
RASSF8	0	0.260724	0.525	0.262	0	Fibroblast	RASSF8
PIR.1	0	0.260422	0.433	0.205	0	Fibroblast	PIR
MEIS2.1	0	0.26022	0.538	0.282	0	Fibroblast	MEIS2
ERLEC1	0	0.260024	0.799	0.601	0	Fibroblast	ERLEC1
ZCCHC24.1	0	0.259721	0.53	0.281	0	Fibroblast	ZCCHC24
CAB39L	0	0.259264	0.453	0.192	0	Fibroblast	CAB39L
PLAGL1	0	0.259026	0.514	0.271	0	Fibroblast	PLAGL1
TMX4.1	0	0.258709	0.707	0.48	0	Fibroblast	TMX4
ANGPTL5	0	0.258231	0.247	0.019	0	Fibroblast	ANGPTL5
PPA1	0	0.257315	0.835	0.645	0	Fibroblast	PPA1
SELENOS	0	0.257078	0.855	0.7	0	Fibroblast	SELENOS
VKORC1	0	0.256747	0.883	0.743	0	Fibroblast	VKORC1
CBR3	0	0.255924	0.441	0.192	0	Fibroblast	CBR3
OSR2	0	0.255906	0.278	0.044	0	Fibroblast	OSR2
PALM	0	0.255598	0.36	0.09	0	Fibroblast	PALM
CALU	0	0.25556	0.847	0.686	0	Fibroblast	CALU
IL11RA	0	0.255426	0.454	0.2	0	Fibroblast	IL11RA
TPST1	0	0.25534	0.393	0.124	0	Fibroblast	TPST1
SPATA6	0	0.254973	0.477	0.213	0	Fibroblast	SPATA6
ADAMTS5	0	0.254527	0.252	0.064	0	Fibroblast	ADAMTS5
MYDGF	0	0.253115	0.85	0.705	0	Fibroblast	MYDGF
SLC16A4	0	0.252713	0.444	0.172	0	Fibroblast	SLC16A4
LMAN1	0	0.252431	0.84	0.684	0	Fibroblast	LMAN1
GLT8D1	0	0.252356	0.564	0.318	0	Fibroblast	GLT8D1
IL6ST.1	0	0.251951	0.901	0.727	0	Fibroblast	IL6ST
RORA	0	0.251698	0.459	0.21	0	Fibroblast	RORA
EMP3	0	0.251259	0.892	0.739	0	Fibroblast	EMP3
ANGPTL1.1	0	0.250371	0.547	0.269	0	Fibroblast	ANGPTL1
SH3BP5	0	0.250032	0.68	0.438	0	Fibroblast	SH3BP5
SUSD5.1	0	-0.250398	0.18	0.341	0	Fibroblast	SUSD5
MAFB.1	2.83324e-118	-0.250701	0.401	0.414	6.52326e-114	Fibroblast	MAFB
TMEM88	0	-0.251134	0.011	0.158	0	Fibroblast	TMEM88
LYN	0	-0.251352	0.073	0.267	0	Fibroblast	LYN
MGAT4A.1	0	-0.251569	0.077	0.294	0	Fibroblast	MGAT4A
NPNT.1	0	-0.251711	0.057	0.283	0	Fibroblast	NPNT
ROCK1	0	-0.251842	0.692	0.81	0	Fibroblast	ROCK1
RCSD1	0	-0.251914	0.024	0.262	0	Fibroblast	RCSD1
LRRC32	0	-0.252015	0.142	0.338	0	Fibroblast	LRRC32
TPST2	0	-0.252279	0.079	0.318	0	Fibroblast	TPST2
TSPAN14.1	0	-0.252477	0.119	0.35	0	Fibroblast	TSPAN14
RASL11A.1	0	-0.253204	0.12	0.309	0	Fibroblast	RASL11A
ACTB.1	0	-0.253791	0.997	0.999	0	Fibroblast	ACTB
TSPAN7.1	0	-0.253849	0.095	0.221	0	Fibroblast	TSPAN7
CCL3L1	0	-0.253993	0.017	0.11	0	Fibroblast	CCL3L1
ASAH1.1	0	-0.254107	0.661	0.741	0	Fibroblast	ASAH1
PPP1R15A	0	-0.254179	0.498	0.601	0	Fibroblast	PPP1R15A
HIF1A	0	-0.254895	0.394	0.557	0	Fibroblast	HIF1A
SLMAP	0	-0.255361	0.295	0.447	0	Fibroblast	SLMAP
TM4SF1.1	0	-0.256739	0.477	0.585	0	Fibroblast	TM4SF1
PABPC1	0	-0.257501	0.84	0.913	0	Fibroblast	PABPC1
TBXAS1	0	-0.258182	0.015	0.21	0	Fibroblast	TBXAS1
MMRN2.1	0	-0.258887	0.053	0.207	0	Fibroblast	MMRN2
H2AFY	0	-0.259722	0.473	0.627	0	Fibroblast	H2AFY
TREM2	0	-0.259998	0.008	0.156	0	Fibroblast	TREM2
PTPRB.1	0	-0.260115	0.02	0.173	0	Fibroblast	PTPRB
MPEG1	0	-0.260489	0.012	0.189	0	Fibroblast	MPEG1
ITGA6	0	-0.261532	0.035	0.2	0	Fibroblast	ITGA6
CLEC2B.1	0	-0.262441	0.252	0.383	0	Fibroblast	CLEC2B
ALCAM	0	-0.263124	0.292	0.456	0	Fibroblast	ALCAM
HES4.1	0	-0.263133	0.169	0.331	0	Fibroblast	HES4
GPR183	0	-0.264074	0.012	0.168	0	Fibroblast	GPR183
ITGA7.1	0	-0.264332	0.096	0.307	0	Fibroblast	ITGA7
H2AFZ	0	-0.264496	0.751	0.861	0	Fibroblast	H2AFZ
TNFAIP3	0	-0.265163	0.106	0.221	0	Fibroblast	TNFAIP3
IER2	0	-0.26563	0.569	0.702	0	Fibroblast	IER2
CMIP.1	0	-0.26757	0.112	0.323	0	Fibroblast	CMIP
ARID5A	0	-0.267659	0.19	0.442	0	Fibroblast	ARID5A
LPAR6	0	-0.268502	0.254	0.396	0	Fibroblast	LPAR6
PPT1	0	-0.268618	0.458	0.609	0	Fibroblast	PPT1
C12orf75.1	1.16971e-237	-0.268633	0.39	0.444	2.69314e-233	Fibroblast	C12orf75
SPECC1.1	0	-0.268798	0.14	0.399	0	Fibroblast	SPECC1
LIMS2.1	0	-0.269235	0.283	0.471	0	Fibroblast	LIMS2
CCL4L2	0	-0.270898	0.022	0.122	0	Fibroblast	CCL4L2
MCTP1.1	0	-0.271217	0.018	0.247	0	Fibroblast	MCTP1
IQGAP2.1	0	-0.272429	0.039	0.212	0	Fibroblast	IQGAP2
ACTR3	0	-0.272977	0.617	0.765	0	Fibroblast	ACTR3
CD84	0	-0.272981	0.012	0.198	0	Fibroblast	CD84
CARD16.1	0	-0.27456	0.07	0.305	0	Fibroblast	CARD16
HYAL2.1	1.77606e-272	-0.274637	0.225	0.313	4.0892e-268	Fibroblast	HYAL2
UCP2	0	-0.274647	0.045	0.221	0	Fibroblast	UCP2
RAP1A	0	-0.275605	0.554	0.728	0	Fibroblast	RAP1A
MSN	0	-0.27568	0.603	0.765	0	Fibroblast	MSN
TNS1.1	0	-0.278388	0.596	0.667	0	Fibroblast	TNS1
FRMD4B.1	0	-0.279177	0.274	0.439	0	Fibroblast	FRMD4B
LAP3	0	-0.279707	0.43	0.581	0	Fibroblast	LAP3
MYL6.1	0	-0.279821	0.989	0.997	0	Fibroblast	MYL6
MAF.1	8.56568e-270	-0.280063	0.29	0.373	1.97216e-265	Fibroblast	MAF
EHD4	0	-0.281073	0.15	0.383	0	Fibroblast	EHD4
CAV1.1	0	-0.281838	0.764	0.743	0	Fibroblast	CAV1
ATP5MC2	0	-0.283931	0.905	0.965	0	Fibroblast	ATP5MC2
SMTN.1	0	-0.283967	0.181	0.376	0	Fibroblast	SMTN
GNAI2	0	-0.28412	0.808	0.896	0	Fibroblast	GNAI2
CYYR1.1	0	-0.284296	0.012	0.181	0	Fibroblast	CYYR1
VMO1	0	-0.284403	0.045	0.186	0	Fibroblast	VMO1
TBC1D1	0	-0.285135	0.189	0.468	0	Fibroblast	TBC1D1
EFHD2	0	-0.28566	0.128	0.348	0	Fibroblast	EFHD2
INPP4B.1	0	-0.286422	0.055	0.266	0	Fibroblast	INPP4B
PLXND1	0	-0.286929	0.219	0.442	0	Fibroblast	PLXND1
SLA	0	-0.287249	0.014	0.204	0	Fibroblast	SLA
RBPMS	0	-0.288863	0.465	0.579	0	Fibroblast	RBPMS
LGALS9	0	-0.289896	0.033	0.263	0	Fibroblast	LGALS9
COTL1.1	0	-0.290172	0.261	0.377	0	Fibroblast	COTL1
DUSP23.1	0	-0.291338	0.326	0.498	0	Fibroblast	DUSP23
CXCL3	0	-0.291935	0.032	0.135	0	Fibroblast	CXCL3
CXCL16	0	-0.293169	0.177	0.29	0	Fibroblast	CXCL16
LBH.1	0	-0.293785	0.306	0.465	0	Fibroblast	LBH
NCF4	0	-0.294315	0.015	0.218	0	Fibroblast	NCF4
FLT1.1	0	-0.296114	0.021	0.201	0	Fibroblast	FLT1
IGSF6.1	0	-0.296809	0.018	0.19	0	Fibroblast	IGSF6
CLEC7A	0	-0.30012	0.012	0.202	0	Fibroblast	CLEC7A
PFN1	0	-0.30141	0.953	0.979	0	Fibroblast	PFN1
NRN1.1	0	-0.302336	0.016	0.2	0	Fibroblast	NRN1
LAIR1.1	0	-0.302505	0.02	0.217	0	Fibroblast	LAIR1
SLC16A3	0	-0.302816	0.055	0.303	0	Fibroblast	SLC16A3
AOC3.1	0	-0.303744	0.175	0.41	0	Fibroblast	AOC3
SLC9A3R2.1	0	-0.305208	0.352	0.49	0	Fibroblast	SLC9A3R2
ENTPD1	0	-0.305694	0.035	0.342	0	Fibroblast	ENTPD1
AP1S2	0	-0.30604	0.288	0.532	0	Fibroblast	AP1S2
CRIP2.1	0	-0.307265	0.666	0.709	0	Fibroblast	CRIP2
ARHGAP18	0	-0.308185	0.225	0.382	0	Fibroblast	ARHGAP18
SLC25A5	0	-0.309696	0.65	0.81	0	Fibroblast	SLC25A5
SH3BGRL.1	0	-0.309963	0.846	0.919	0	Fibroblast	SH3BGRL
ISYNA1	0	-0.312081	0.16	0.363	0	Fibroblast	ISYNA1
CLEC14A.1	0	-0.315061	0.103	0.206	0	Fibroblast	CLEC14A
CAPZA2.1	0	-0.315076	0.72	0.856	0	Fibroblast	CAPZA2
MGST2.1	0	-0.316262	0.334	0.559	0	Fibroblast	MGST2
IFI27.1	1.4887e-96	-0.316919	0.271	0.301	3.42759e-92	Fibroblast	IFI27
ARRB2.1	0	-0.317392	0.102	0.284	0	Fibroblast	ARRB2
ZYX	0	-0.317482	0.491	0.695	0	Fibroblast	ZYX
GPSM3	0	-0.317628	0.029	0.266	0	Fibroblast	GPSM3
RASSF3	0	-0.319051	0.137	0.419	0	Fibroblast	RASSF3
SORT1	0	-0.319113	0.19	0.472	0	Fibroblast	SORT1
FYB1.1	0	-0.320689	0.025	0.22	0	Fibroblast	FYB1
CXCL2	0	-0.320772	0.05	0.164	0	Fibroblast	CXCL2
FAM129A.1	0	-0.32154	0.42	0.597	0	Fibroblast	FAM129A
CFL1	0	-0.321893	0.929	0.98	0	Fibroblast	CFL1
YWHAH.1	0	-0.322259	0.616	0.767	0	Fibroblast	YWHAH
HSPA1A.1	0	-0.322801	0.621	0.748	0	Fibroblast	HSPA1A
CXCR4.1	0	-0.323203	0.017	0.184	0	Fibroblast	CXCR4
PPP1R12B.1	0	-0.323238	0.336	0.477	0	Fibroblast	PPP1R12B
EVI2B.1	0	-0.323573	0.018	0.223	0	Fibroblast	EVI2B
SMAP2	0	-0.324358	0.126	0.342	0	Fibroblast	SMAP2
EFHD1.1	0	-0.325359	0.256	0.44	0	Fibroblast	EFHD1
CRIM1.1	0	-0.328725	0.449	0.627	0	Fibroblast	CRIM1
LST1	0	-0.328792	0.019	0.22	0	Fibroblast	LST1
CXCL8	0	-0.328881	0.039	0.138	0	Fibroblast	CXCL8
EMCN	0	-0.329108	0.022	0.189	0	Fibroblast	EMCN
STMN1	0	-0.329275	0.194	0.457	0	Fibroblast	STMN1
FHL5.1	0	-0.334315	0.018	0.253	0	Fibroblast	FHL5
PTPRE	0	-0.336138	0.08	0.327	0	Fibroblast	PTPRE
ACTC1.1	0	-0.33683	0.03	0.194	0	Fibroblast	ACTC1
SLCO2B1.1	0	-0.337455	0.036	0.229	0	Fibroblast	SLCO2B1
RAMP3.1	0	-0.338752	0.048	0.181	0	Fibroblast	RAMP3
CHCHD10.1	0	-0.338994	0.448	0.657	0	Fibroblast	CHCHD10
CPM.1	0	-0.339452	0.052	0.275	0	Fibroblast	CPM
PPP1R12A.1	0	-0.339505	0.643	0.795	0	Fibroblast	PPP1R12A
NRGN	0	-0.342362	0.044	0.309	0	Fibroblast	NRGN
KCTD12.1	0	-0.342593	0.406	0.529	0	Fibroblast	KCTD12
FAM49B	0	-0.343341	0.104	0.318	0	Fibroblast	FAM49B
LYVE1.1	0	-0.343466	0.034	0.191	0	Fibroblast	LYVE1
TNFRSF1B	0	-0.344665	0.085	0.347	0	Fibroblast	TNFRSF1B
CORO1A.1	0	-0.345065	0.025	0.221	0	Fibroblast	CORO1A
FCGR1A.1	0	-0.345126	0.013	0.196	0	Fibroblast	FCGR1A
CD36.1	0	-0.345871	0.016	0.191	0	Fibroblast	CD36
PLEK.1	0	-0.345977	0.018	0.22	0	Fibroblast	PLEK
HSPB7.1	0	-0.347897	0.142	0.341	0	Fibroblast	HSPB7
KCNMB1.1	0	-0.348401	0.182	0.423	0	Fibroblast	KCNMB1
ETS2.1	0	-0.349915	0.416	0.66	0	Fibroblast	ETS2
HLA-DRB5	0	-0.350316	0.034	0.224	0	Fibroblast	HLA-DRB5
ECSCR.1	0	-0.350969	0.014	0.197	0	Fibroblast	ECSCR
ARHGDIB	0	-0.351074	0.54	0.697	0	Fibroblast	ARHGDIB
CD83.1	0	-0.351382	0.034	0.196	0	Fibroblast	CD83
CLDN5.1	0	-0.352485	0.019	0.169	0	Fibroblast	CLDN5
ADGRL4.1	0	-0.353542	0.026	0.197	0	Fibroblast	ADGRL4
FBLIM1.1	0	-0.353846	0.377	0.533	0	Fibroblast	FBLIM1
CAV2.1	0	-0.355543	0.493	0.641	0	Fibroblast	CAV2
GJA4	0	-0.355653	0.04	0.267	0	Fibroblast	GJA4
NRP2.1	0	-0.356505	0.08	0.381	0	Fibroblast	NRP2
COL18A1.1	0	-0.357805	0.449	0.587	0	Fibroblast	COL18A1
MYL9.1	0	-0.360126	0.919	0.748	0	Fibroblast	MYL9
FCGBP.1	0	-0.361184	0.031	0.169	0	Fibroblast	FCGBP
RRAD.1	0	-0.361934	0.076	0.305	0	Fibroblast	RRAD
RNASE6.1	0	-0.36221	0.013	0.221	0	Fibroblast	RNASE6
CAP1	0	-0.364424	0.735	0.871	0	Fibroblast	CAP1
PTP4A3	0	-0.365453	0.055	0.312	0	Fibroblast	PTP4A3
ADAP2.1	0	-0.366626	0.019	0.264	0	Fibroblast	ADAP2
ATF3.1	0	-0.3668	0.169	0.4	0	Fibroblast	ATF3
RGS1.1	0	-0.367438	0.022	0.177	0	Fibroblast	RGS1
EPAS1.1	0	-0.37195	0.552	0.687	0	Fibroblast	EPAS1
CD37.1	0	-0.374249	0.022	0.241	0	Fibroblast	CD37
SGK1	0	-0.37577	0.177	0.362	0	Fibroblast	SGK1
RERGL.1	0	-0.375904	0.025	0.163	0	Fibroblast	RERGL
GIMAP1.1	0	-0.376173	0.016	0.299	0	Fibroblast	GIMAP1
NOTCH3.1	0	-0.376522	0.173	0.394	0	Fibroblast	NOTCH3
IER3.1	0	-0.376574	0.335	0.47	0	Fibroblast	IER3
RCAN2.1	0	-0.376612	0.204	0.431	0	Fibroblast	RCAN2
MNDA.1	0	-0.377921	0.023	0.234	0	Fibroblast	MNDA
HLA-B.1	0	-0.379067	0.818	0.862	0	Fibroblast	HLA-B
SYNPO2.1	0	-0.379125	0.403	0.5	0	Fibroblast	SYNPO2
C5AR1.1	0	-0.387889	0.027	0.231	0	Fibroblast	C5AR1
PLEKHO1.1	0	-0.38945	0.249	0.555	0	Fibroblast	PLEKHO1
CCL3.1	0	-0.389546	0.045	0.167	0	Fibroblast	CCL3
C3AR1.1	0	-0.393306	0.015	0.228	0	Fibroblast	C3AR1
LPP.1	0	-0.394542	0.742	0.804	0	Fibroblast	LPP
BTG1	0	-0.396854	0.677	0.851	0	Fibroblast	BTG1
RBP7	0	-0.39869	0.025	0.294	0	Fibroblast	RBP7
LMOD1.1	0	-0.39969	0.486	0.532	0	Fibroblast	LMOD1
SPI1.1	0	-0.400383	0.024	0.238	0	Fibroblast	SPI1
WDR1	0	-0.401378	0.466	0.727	0	Fibroblast	WDR1
CD53.1	0	-0.401788	0.016	0.242	0	Fibroblast	CD53
FILIP1L.1	0	-0.402814	0.588	0.72	0	Fibroblast	FILIP1L
CYBB.1	0	-0.404365	0.021	0.227	0	Fibroblast	CYBB
HCLS1.1	0	-0.405885	0.094	0.313	0	Fibroblast	HCLS1
SNCG	0	-0.410406	0.334	0.501	0	Fibroblast	SNCG
AQP1.1	0	-0.411048	0.384	0.549	0	Fibroblast	AQP1
CTSC.1	0	-0.411359	0.366	0.568	0	Fibroblast	CTSC
S100A9	0	-0.413111	0.106	0.257	0	Fibroblast	S100A9
MRVI1.1	0	-0.414099	0.117	0.436	0	Fibroblast	MRVI1
GPR34.1	0	-0.415681	0.022	0.228	0	Fibroblast	GPR34
F13A1.1	0	-0.415993	0.05	0.225	0	Fibroblast	F13A1
SPP1	0	-0.420089	0.1	0.224	0	Fibroblast	SPP1
HLA-DMB	0	-0.421662	0.024	0.295	0	Fibroblast	HLA-DMB
SOX18.1	0	-0.422591	0.04	0.205	0	Fibroblast	SOX18
EGFL7.1	0	-0.424558	0.163	0.323	0	Fibroblast	EGFL7
CSF1R.1	0	-0.427506	0.025	0.242	0	Fibroblast	CSF1R
LCP1.1	0	-0.429717	0.025	0.248	0	Fibroblast	LCP1
TPM2.1	0	-0.429916	0.882	0.728	0	Fibroblast	TPM2
SYNGR2	0	-0.432834	0.132	0.554	0	Fibroblast	SYNGR2
FLNA.1	0	-0.433018	0.712	0.779	0	Fibroblast	FLNA
IGFBP2.1	0	-0.433289	0.42	0.612	0	Fibroblast	IGFBP2
CTSS	0	-0.434905	0.224	0.349	0	Fibroblast	CTSS
C1orf162.1	0	-0.437485	0.036	0.254	0	Fibroblast	C1orf162
VASP.1	0	-0.442962	0.216	0.599	0	Fibroblast	VASP
CCL4.1	0	-0.443953	0.079	0.199	0	Fibroblast	CCL4
PLVAP.1	0	-0.447201	0.044	0.2	0	Fibroblast	PLVAP
HCST.1	0	-0.45101	0.023	0.24	0	Fibroblast	HCST
PTPRC.1	0	-0.453461	0.022	0.253	0	Fibroblast	PTPRC
SYNE2	0	-0.457112	0.338	0.607	0	Fibroblast	SYNE2
MS4A4A.1	0	-0.457623	0.032	0.234	0	Fibroblast	MS4A4A
MYH9	0	-0.467145	0.626	0.854	0	Fibroblast	MYH9
FOLR2.1	0	-0.472216	0.036	0.223	0	Fibroblast	FOLR2
ACKR1	0	-0.480719	0.047	0.176	0	Fibroblast	ACKR1
CARMN.1	0	-0.485813	0.179	0.457	0	Fibroblast	CARMN
LRRFIP1	0	-0.489505	0.524	0.83	0	Fibroblast	LRRFIP1
ACTN1	0	-0.49036	0.516	0.754	0	Fibroblast	ACTN1
CSRP1	0	-0.498247	0.736	0.815	0	Fibroblast	CSRP1
VWF.1	0	-0.499408	0.028	0.219	0	Fibroblast	VWF
MRC1.1	0	-0.50297	0.039	0.253	0	Fibroblast	MRC1
MS4A7.1	0	-0.503817	0.028	0.245	0	Fibroblast	MS4A7
STAB1.1	0	-0.50492	0.074	0.341	0	Fibroblast	STAB1
GIMAP4.1	0	-0.508378	0.019	0.363	0	Fibroblast	GIMAP4
LYZ.1	0	-0.512397	0.033	0.249	0	Fibroblast	LYZ
VAMP8	0	-0.51274	0.096	0.321	0	Fibroblast	VAMP8
C11orf96.1	0	-0.514184	0.485	0.589	0	Fibroblast	C11orf96
ITGB2.1	0	-0.51496	0.038	0.262	0	Fibroblast	ITGB2
RAMP1.1	0	-0.515096	0.211	0.428	0	Fibroblast	RAMP1
MSR1.1	0	-0.516081	0.03	0.245	0	Fibroblast	MSR1
ACTN4	0	-0.52278	0.581	0.809	0	Fibroblast	ACTN4
ALOX5AP.1	0	-0.524529	0.033	0.253	0	Fibroblast	ALOX5AP
GMFG.1	0	-0.527745	0.03	0.376	0	Fibroblast	GMFG
TGFBI.1	0	-0.5285	0.082	0.432	0	Fibroblast	TGFBI
CD93	0	-0.535797	0.031	0.393	0	Fibroblast	CD93
FCGR3A.1	0	-0.536209	0.031	0.242	0	Fibroblast	FCGR3A
MS4A6A.1	0	-0.537912	0.038	0.255	0	Fibroblast	MS4A6A
CSRP2.1	0	-0.538235	0.259	0.515	0	Fibroblast	CSRP2
ITGA8.1	0	-0.545323	0.201	0.444	0	Fibroblast	ITGA8
GIMAP7.1	0	-0.547895	0.021	0.322	0	Fibroblast	GIMAP7
ID1.1	0	-0.551123	0.304	0.516	0	Fibroblast	ID1
MEF2C.1	0	-0.562572	0.458	0.845	0	Fibroblast	MEF2C
SORBS2	0	-0.563672	0.118	0.47	0	Fibroblast	SORBS2
FCGR2A.1	0	-0.570526	0.049	0.289	0	Fibroblast	FCGR2A
VSIG4.1	0	-0.583502	0.047	0.266	0	Fibroblast	VSIG4
ACTG2.1	0	-0.585158	0.05	0.336	0	Fibroblast	ACTG2
ESAM.1	0	-0.58626	0.041	0.478	0	Fibroblast	ESAM
CD163.1	0	-0.610728	0.064	0.282	0	Fibroblast	CD163
PECAM1.1	0	-0.612741	0.044	0.353	0	Fibroblast	PECAM1
FABP5.1	0	-0.616202	0.122	0.439	0	Fibroblast	FABP5
CD14.1	0	-0.625721	0.139	0.343	0	Fibroblast	CD14
LAPTM5.1	0	-0.637821	0.056	0.309	0	Fibroblast	LAPTM5
MYLK.1	0	-0.638304	0.22	0.558	0	Fibroblast	MYLK
HLA-DMA	0	-0.646633	0.113	0.436	0	Fibroblast	HLA-DMA
AIF1.1	0	-0.66114	0.065	0.285	0	Fibroblast	AIF1
A2M.1	0	-0.666394	0.562	0.911	0	Fibroblast	A2M
HLA-DQB1	0	-0.68385	0.045	0.386	0	Fibroblast	HLA-DQB1
BCAM.1	0	-0.687341	0.087	0.53	0	Fibroblast	BCAM
FABP4.1	0	-0.708428	0.101	0.351	0	Fibroblast	FABP4
HLA-DPB1	0	-0.709801	0.408	0.589	0	Fibroblast	HLA-DPB1
CNN1.1	0	-0.720314	0.136	0.451	0	Fibroblast	CNN1
PPP1R14A.1	0	-0.727356	0.426	0.623	0	Fibroblast	PPP1R14A
FCER1G.1	0	-0.73245	0.065	0.296	0	Fibroblast	FCER1G
TINAGL1	0	-0.742156	0.207	0.654	0	Fibroblast	TINAGL1
HLA-DQA1.1	0	-0.751996	0.053	0.368	0	Fibroblast	HLA-DQA1
HLA-DPA1	0	-0.760141	0.324	0.495	0	Fibroblast	HLA-DPA1
TYROBP.1	0	-0.761814	0.094	0.314	0	Fibroblast	TYROBP
PLN.1	0	-0.765051	0.191	0.512	0	Fibroblast	PLN
C1QA.1	0	-0.766976	0.157	0.364	0	Fibroblast	C1QA
C1QB.1	0	-0.770815	0.146	0.355	0	Fibroblast	C1QB
C1QC.1	0	-0.774389	0.087	0.306	0	Fibroblast	C1QC
MYH11.1	0	-0.774468	0.295	0.539	0	Fibroblast	MYH11
SRGN.1	0	-0.844183	0.291	0.706	0	Fibroblast	SRGN
MCAM	0	-0.87333	0.084	0.576	0	Fibroblast	MCAM
ACTA2.1	0	-0.88776	0.578	0.684	0	Fibroblast	ACTA2
CD74.1	0	-0.901095	0.48	0.612	0	Fibroblast	CD74
RNASE1.1	0	-0.952995	0.21	0.52	0	Fibroblast	RNASE1
HLA-DRB1.1	0	-0.957147	0.295	0.534	0	Fibroblast	HLA-DRB1
RGS5.1	0	-0.961524	0.188	0.523	0	Fibroblast	RGS5
HLA-DRA	0	-1.03896	0.238	0.534	0	Fibroblast	HLA-DRA
GLI1	0	1.47508	0.05	0.064	0	Fibroblast	GLI1
