## Supplementary material for "A cell and transcriptome atlas of human arterial vasculature": Suppl Table4

### Sheet: SupTab3
	p_val	avg_log2FC	pct.1	pct.2	p_val_adj
RBP7	0	0.627832	0.814	0.506	0
DHRS3	0	-0.582709	0.319	0.761	0
FBLIM1	0	-0.831461	0.197	0.864	0
HSPG2	0	-0.470149	0.932	0.992	0
PTPRF	0	-0.261261	0.05	0.309	0
CYP4X1	0	-0.453625	0.022	0.367	0
PDZK1IP1	0	-0.319716	0.016	0.323	0
CDKN2C	0	-0.31015	0.085	0.37	0
NFIA	0	-0.496536	0.798	0.968	0
LEPR	0	-0.679886	0.339	0.797	0
ADGRL4	0	0.577683	0.942	0.656	0
CNN3	0	0.460648	0.882	0.701	0
ITGA10	0	-0.633344	0.38	0.816	0
TXNIP	0	0.384539	0.995	0.968	0
GJA5	0	-0.822771	0.136	0.783	0
CTSK	0	-0.341585	0.061	0.391	0
S100A10	0	0.441588	0.989	0.858	0
ADAM15	0	0.564898	0.844	0.469	0
ACKR1	0	1.20281	0.738	0.248	0
LINC01133	0	-0.331889	0.011	0.275	0
ITLN1	0	-1.62529	0.01	0.706	0
TSTD1	0	-0.315848	0.031	0.298	0
F5	0	-0.983314	0.012	0.772	0
SELP	0	-0.934223	0.406	0.949	0
SELL	0	-0.60467	0.053	0.503	0
HMCN1	0	-0.871716	0.088	0.725	0
PTGS2	0	-0.599221	0.063	0.482	0
PLA2G4A	0	-0.583819	0.062	0.582	0
KCNT2	0	-0.493046	0.039	0.481	0
CFH	0	-0.59099	0.698	0.95	0
FMOD	0	-0.512488	0.092	0.555	0
PRELP	0	-0.589796	0.115	0.596	0
PLXNA2	0	-0.599406	0.255	0.716	0
IRF6	0	-0.373097	0.049	0.41	0
GDF7	0	-0.906696	0.011	0.674	0
PPP1CB	0	-0.577306	0.68	0.912	0
CRIM1	0	-0.721525	0.745	0.951	0
EFEMP1	0	-1.6275	0.114	0.951	0
AAK1	0	-0.598804	0.609	0.925	0
TMSB10	0	0.290211	1	0.995	0
IL1RL1	0	-0.359278	0.012	0.174	0
INSIG2	0	-0.531262	0.16	0.613	0
FIGN	0	-0.334786	0.02	0.342	0
NOSTRIN	0	0.945136	0.733	0.054	0
CYBRD1	0	-0.486322	0.403	0.75	0
ITGA6	0	0.991082	0.81	0.042	0
NFE2L2	0	-0.446176	0.725	0.914	0
BMPR2	0	-0.487136	0.751	0.939	0
NRP2	0	0.666633	0.568	0.028	0
FN1	0	-1.05726	0.381	0.962	0
SERPINE2	0	-0.445038	0.111	0.486	0
ZNF385D	0	0.699243	0.607	0.052	0
RBMS3	0	-0.593596	0.561	0.897	0
PTPRG	0	-0.511717	0.435	0.809	0
COL8A1	0	-1.3319	0.272	0.964	0
ABI3BP	0	-0.40478	0.088	0.416	0
LSAMP	0	-0.338041	0.005	0.288	0
PLA1A	0	-0.486212	0.134	0.488	0
MGLL	0	0.733444	0.748	0.195	0
RBP1	0	-0.512996	0.185	0.616	0
CP	0	-0.981945	0.115	0.738	0
WWTR1	0	-0.535456	0.73	0.936	0
SKIL	0	-0.593997	0.593	0.914	0
PCDH7	0	-0.756022	0.061	0.692	0
SHISA3	0	-0.265975	0.016	0.214	0
2024-09-11	0	-0.541161	0.468	0.816	0
SPARCL1	0	0.612695	0.996	0.878	0
EMCN	0	1.11285	0.929	0.14	0
DKK2	0	-0.822476	0.033	0.712	0
SPRY1	0	0.911192	0.8	0.235	0
PDGFC	0	-0.317233	0.032	0.356	0
FAM198B	0	-0.617224	0.568	0.884	0
CPE	0	-0.981812	0.2	0.837	0
ESM1	0	-0.55933	0.008	0.454	0
PLK2	0	0.628979	0.643	0.141	0
MEF2C	0	0.485841	0.882	0.602	0
EFNA5	0	-0.28272	0.027	0.315	0
GPX3	0	-0.673327	0.361	0.736	0
FGF18	0	-0.436815	0.093	0.449	0
GMDS	0	-0.640106	0.363	0.79	0
BMP6	0	-0.789001	0.053	0.676	0
EDN1	0	-1.20668	0.242	0.825	0
HLA-DRA	0	0.606179	0.955	0.749	0
HLA-DRB1	0	0.486563	0.981	0.864	0
HLA-DPA1	0	0.790498	0.922	0.602	0
HLA-DPB1	0	0.547763	0.904	0.726	0
TNFRSF21	0	-0.297041	0.008	0.286	0
GJA1	0	-0.72148	0.415	0.827	0
HEY2	0	-0.353969	0.084	0.452	0
AL355596.1	0	-0.347947	0.004	0.29	0
AC004540.2	0	-0.280034	0.079	0.37	0
CREB5	0	-0.308238	0.071	0.349	0
WIPF3	0	-0.250557	0.022	0.268	0
INMT	0	-0.727377	0.262	0.654	0
IGFBP3	0	-0.986866	0.275	0.835	0
ELN	0	-0.941036	0.327	0.792	0
TMEM120A	0	-0.740598	0.238	0.775	0
GNG11	0	1.21739	0.988	0.42	0
SGCE	0	-0.566504	0.119	0.643	0
SERPINE1	0	-0.800562	0.158	0.645	0
PLXNA4	0	-0.49686	0.073	0.506	0
BMX	0	-1.09913	0.268	0.935	0
SRPX	0	-0.804016	0.417	0.897	0
OTC	0	-0.591611	0.03	0.448	0
CXorf36	0	0.865495	0.755	0.032	0
TIMP1	0	-0.756479	0.908	0.994	0
AR	0	-0.359493	0.079	0.424	0
ITM2A	0	0.594804	0.864	0.534	0
SRPX2	0	-0.374247	0.031	0.38	0
KLHL13	0	-0.353448	0.018	0.376	0
BGN	0	-1.37166	0.284	0.985	0
F8	0	0.805056	0.682	0.041	0
SLC7A2	0	-0.415547	0.038	0.364	0
SLC25A37	0	-0.504827	0.497	0.817	0
BNIP3L	0	-0.540353	0.487	0.835	0
CLU	0	-0.676486	0.861	1	0
NRG1	0	-0.771963	0.002	0.526	0
SFRP1	0	-0.483322	0.037	0.375	0
PLAT	0	0.896858	0.838	0.277	0
SULF1	0	-1.29537	0.264	0.943	0
FABP5	0	1.05814	0.818	0.27	0
FABP4	0	1.45337	0.749	0.082	0
PKHD1L1	0	-0.4659	0.03	0.317	0
EXT1	0	-0.431665	0.154	0.507	0
LYPD2	0	-0.447604	0.003	0.201	0
ALDH1A1	0	-0.569683	0.072	0.591	0
OGN	0	-1.424	0.082	0.878	0
OMD	0	-1.54557	0.077	0.952	0
TMOD1	0	-0.474742	0.144	0.564	0
COL15A1	0	0.737935	0.565	0.012	0
SVEP1	0	-0.392902	0.012	0.36	0
PTGS1	0	-0.397517	0.023	0.308	0
HMCN2	0	-0.257683	0.03	0.272	0
OLFM1	0	0.841879	0.722	0.215	0
MTRNR2L8	0	0.650624	0.889	0.611	0
DKK3	0	-0.405573	0.126	0.47	0
FIBIN	0	-0.334962	0.034	0.326	0
HSD17B12	0	-0.542674	0.742	0.955	0
PTPRJ	0	-0.443751	0.034	0.454	0
FTH1	0	-0.382235	0.999	0.999	0
FERMT3	0	-0.257924	0.027	0.278	0
PDE2A	0	0.533889	0.518	0.019	0
PDGFD	0	-0.680622	0.195	0.736	0
BCO2	0	-0.277429	0.013	0.259	0
NCAM1	0	-0.272266	0.034	0.284	0
MPZL2	0	-1.01662	0.519	0.978	0
FEZ1	0	-0.512091	0.1	0.579	0
FAM107B	0	-0.897914	0.183	0.822	0
ST8SIA6	0	-0.372002	0.115	0.435	0
TMEM273	0	0.547524	0.66	0.197	0
PAPSS2	0	-0.884574	0.095	0.695	0
CRTAC1	0	-1.19133	0.286	0.884	0
VWF	0	-0.46852	0.934	0.998	0
C1S	0	-1.10063	0.199	0.917	0
C1R	0	-1.06236	0.408	0.97	0
A2M	0	1.19845	0.976	0.304	0
CLEC2B	0	0.741682	0.716	0.106	0
KLRD1	0	-0.384237	0.02	0.29	0
ART4	0	-0.536622	0.025	0.505	0
MGP	0	-1.11349	0.932	1	0
PDE3A	0	-0.698667	0.029	0.599	0
BCAT1	0	-0.277154	0.031	0.245	0
ITPR2	0	-0.523742	0.502	0.845	0
KCNMB4	0	-0.283629	0.05	0.316	0
MEDAG	0	-0.432981	0.121	0.519	0
POSTN	0	1.10638	0.653	0.077	0
LPAR6	0	0.591824	0.734	0.275	0
SLC7A8	0	-0.286115	0.019	0.291	0
BMP4	0	-0.896632	0.174	0.75	0
LGALS3	0	0.369563	0.97	0.876	0
SYNE2	0	0.560047	0.938	0.67	0
ZFP36L1	0	0.495139	0.919	0.709	0
LTBP2	0	-0.714265	0.113	0.611	0
MEIS2	0	-0.840538	0.224	0.845	0
THBS1	0	-0.674143	0.156	0.543	0
SMAD6	0	-0.595451	0.259	0.701	0
SEMA7A	0	-0.286038	0.034	0.284	0
CYP1A1	0	-0.779533	0.045	0.335	0
CTSH	0	0.795367	0.71	0.066	0
MMP2	0	-0.594205	0.143	0.628	0
NDRG4	0	-0.68144	0.128	0.682	0
CDH11	0	-0.938318	0.097	0.785	0
FOXC2	0	-0.379023	0.034	0.398	0
TMEM88	0	0.979767	0.786	0.055	0
NTN1	0	-0.295029	0.025	0.312	0
PMP22	0	0.582582	0.711	0.251	0
WSB1	0	-0.576562	0.809	0.981	0
TMEM98	0	-0.607544	0.05	0.621	0
ABCC3	0	-0.54419	0.037	0.534	0
MSI2	0	-0.448875	0.219	0.605	0
MRC2	0	-0.39315	0.053	0.433	0
ABCA8	0	-0.690683	0.033	0.556	0
SLC16A5	0	-0.562456	0.064	0.575	0
MYL12B	0	-0.321279	0.978	0.99	0
GATA6-AS1	0	-0.253667	0.027	0.284	0
GATA6	0	-0.460285	0.162	0.58	0
SETBP1	0	-0.404378	0.101	0.474	0
BMP2	0	-0.399017	0.102	0.42	0
CD93	0	0.741352	0.873	0.357	0
PROCR	0	-1.09284	0.402	0.942	0
NORAD	0	-0.446002	0.736	0.917	0
SLPI	0	-1.24857	0.159	0.757	0
PTGIS	0	-1.30314	0.238	0.956	0
TSHZ2	0	0.888784	0.738	0.022	0
OAZ1	0	-0.419702	0.938	0.986	0
CPAMD8	0	-0.441076	0.096	0.455	0
SPINT2	0	-0.433132	0.09	0.489	0
C19orf33	0	-0.51616	0.132	0.558	0
GMFG	0	0.718396	0.643	0.063	0
PLEKHA4	0	-0.260417	0.052	0.322	0
FTL	0	-0.2904	0.998	1	0
RCN3	0	-0.326785	0.11	0.418	0
TBX1	0	-0.701504	0.029	0.59	0
TIMP3	0	0.832633	0.902	0.394	0
MOV10L1	0	-0.280769	0.014	0.296	0
CYYR1	0	0.587078	0.882	0.522	0
TXNRD2	3.94503e-307	-0.362077	0.109	0.409	9.08304e-303
GLIPR1	4.6888e-307	-0.288148	0.081	0.363	1.07955e-302
CYP1B1	5.13577e-307	-0.652818	0.352	0.731	1.18246e-302
SEMA6A	2.50573e-305	0.513039	0.506	0.025	5.76919e-301
ELK3	7.14215e-305	0.456281	0.896	0.659	1.64441e-300
MARCKSL1	2.77114e-303	0.604543	0.699	0.294	6.38028e-299
CALD1	3.48561e-302	-0.417795	0.829	0.964	8.02527e-298
GPRC5A	3.25359e-300	-0.323698	0.094	0.382	7.49106e-296
LTBP4	5.41708e-300	-0.505121	0.332	0.701	1.24723e-295
CCL14	1.35637e-299	0.728587	0.654	0.232	3.1229e-295
HLA-DQA1	5.5945e-299	0.699115	0.681	0.27	1.28808e-294
PDE4B	2.43431e-298	-0.372162	0.115	0.416	5.60476e-294
CHST1	3.69664e-297	-0.29591	0.096	0.384	8.51113e-293
CTNNAL1	5.31483e-297	-0.513827	0.498	0.805	1.22369e-292
CD109	7.29289e-297	0.483015	0.483	0.014	1.67912e-292
ADGRF5	1.46279e-296	0.587536	0.529	0.053	3.36794e-292
PDLIM4	2.30913e-296	-0.441834	0.306	0.665	5.31655e-292
NEURL1B	2.40001e-294	0.505707	0.477	0.01	5.52579e-290
ABHD2	1.6467e-292	-0.444399	0.282	0.632	3.79136e-288
SH3BGRL2	2.12212e-292	0.540108	0.586	0.13	4.88597e-288
CD74	2.8601e-292	0.367971	0.989	0.927	6.5851e-288
RASAL2	1.81585e-290	0.49944	0.552	0.09	4.18081e-286
PLA2R1	2.17553e-290	-0.308418	0.106	0.403	5.00895e-286
KDR	3.22994e-290	0.504978	0.475	0.013	7.43662e-286
FNIP2	1.40025e-287	-0.475286	0.485	0.782	3.22394e-283
ANXA2	8.56409e-287	0.289926	0.98	0.923	1.9718e-282
IER2	2.15497e-286	0.572657	0.855	0.57	4.96159e-282
CCPG1	2.48375e-286	-0.396108	0.698	0.899	5.71858e-282
HLA-DMA	2.5124e-286	0.515149	0.813	0.488	5.78456e-282
RASA4	5.07773e-285	0.587461	0.497	0.041	1.1691e-280
GSN	8.85305e-285	0.346338	0.987	0.939	2.03833e-280
THSD7A	9.20479e-283	0.543317	0.649	0.2	2.11931e-278
CREB3L2	1.73629e-279	-0.406063	0.252	0.595	3.99763e-275
SNCG	8.13672e-279	0.491771	0.845	0.608	1.8734e-274
KANK1	1.17324e-277	-0.339599	0.142	0.454	2.70127e-273
SOD2	7.89732e-277	-0.829324	0.458	0.732	1.81828e-272
MARCKS	6.5177e-275	0.560096	0.663	0.241	1.50064e-270
SOX18	5.70699e-274	0.506444	0.929	0.745	1.31398e-269
TMED10	1.78244e-273	-0.400492	0.613	0.858	4.10389e-269
IFI27	4.31142e-273	0.363879	0.987	0.917	9.92661e-269
MIR99AHG	7.67356e-273	-0.411939	0.266	0.616	1.76676e-268
VAMP8	9.23456e-273	-0.383556	0.189	0.526	2.12616e-268
MTUS1	3.40909e-271	-0.384616	0.831	0.946	7.84908e-267
DIXDC1	1.0723e-270	-0.432313	0.326	0.671	2.46886e-266
ACKR3	1.60473e-270	-0.470402	0.18	0.505	3.69473e-266
ATP10D	2.24819e-270	-0.410485	0.308	0.655	5.17622e-266
RARRES1	5.95986e-269	-0.286948	0.072	0.323	1.3722e-264
DNAJC3	7.48029e-268	-0.415953	0.589	0.844	1.72226e-263
ALDH3A2	9.37616e-268	-0.392876	0.216	0.545	2.15877e-263
RHOB	3.88494e-267	-0.530753	0.634	0.89	8.94468e-263
EPS8	7.15281e-266	0.491528	0.673	0.276	1.64686e-261
SELENOM	3.79836e-264	-0.324454	0.854	0.942	8.74535e-260
ITGAV	8.87372e-263	-0.423783	0.304	0.643	2.04308e-258
TMEM106C	1.01269e-261	-0.356921	0.175	0.486	2.33162e-257
CTSC	1.34479e-261	0.560062	0.772	0.441	3.09624e-257
STC1	2.04051e-260	0.697688	0.438	0.009	4.69808e-256
SPNS2	2.23405e-259	0.488901	0.55	0.118	5.14369e-255
ITGB5	2.7065e-258	-0.320492	0.158	0.478	6.23146e-254
IL3RA	2.37053e-257	0.479592	0.702	0.32	5.4579e-253
VWA1	2.122e-255	0.55847	0.621	0.21	4.88569e-251
GYPC	1.41623e-254	0.540619	0.559	0.132	3.26072e-250
PPM1L	9.10873e-253	-0.262352	0.063	0.291	2.09719e-248
LXN	1.7966e-252	-0.47038	0.397	0.709	4.1365e-248
EPB41L3	1.99658e-252	-0.47663	0.34	0.663	4.59692e-248
APOLD1	2.54768e-252	0.523794	0.452	0.031	5.86578e-248
GABARAPL1	5.22945e-252	-0.436127	0.445	0.752	1.20403e-247
MLLT1	5.49224e-252	-0.402844	0.263	0.592	1.26453e-247
PSAP	1.00528e-250	-0.280777	0.899	0.967	2.31455e-246
JAM2	3.15054e-250	0.41481	0.857	0.636	7.25379e-246
TXNRD1	3.71673e-250	-0.463211	0.391	0.702	8.55741e-246
NFE2L3	5.33003e-249	-0.27254	0.079	0.324	1.22719e-244
ANXA3	1.91499e-248	-0.42543	0.237	0.606	4.40906e-244
SLC16A4	5.94442e-247	-0.263228	0.106	0.375	1.36864e-242
MFGE8	2.52473e-246	-0.441432	0.43	0.751	5.81294e-242
STMN3	1.69904e-245	-0.341469	0.168	0.468	3.91188e-241
ACVR1	2.88259e-245	-0.287456	0.123	0.403	6.63687e-241
CYSLTR1	8.59819e-245	0.444135	0.417	0.006	1.97965e-240
EBF1	4.65643e-242	0.412699	0.453	0.037	1.0721e-237
MAP3K5	2.5694e-239	-0.295811	0.125	0.404	5.9158e-235
MEOX2	2.03719e-237	0.420715	0.422	0.018	4.69043e-233
MEOX1	3.0049e-237	0.42453	0.406	0.005	6.91848e-233
ETS1	4.72328e-237	0.481454	0.717	0.384	1.08749e-232
NUPR1	3.46785e-236	-0.438856	0.536	0.811	7.98437e-232
RUNX1T1	9.79362e-236	-0.43557	0.544	0.802	2.25488e-231
SERPING1	1.05594e-235	-0.376948	0.76	0.905	2.4312e-231
PTPRB	3.56713e-235	-0.378431	0.797	0.935	8.21295e-231
SEMA3F	7.98981e-234	-0.454415	0.37	0.681	1.83957e-229
TM4SF18	2.75379e-232	0.496285	0.481	0.078	6.34034e-228
SMAGP	4.38319e-232	0.416134	0.482	0.081	1.00919e-227
FBLN5	1.08313e-229	-0.320173	0.168	0.507	2.4938e-225
IGFBP4	2.02449e-229	0.293693	0.977	0.946	4.66119e-225
GAS6	3.42884e-229	-0.468075	0.642	0.848	7.89457e-225
PGRMC2	6.60253e-229	-0.401187	0.516	0.776	1.52017e-224
LDB2	1.39852e-228	0.397989	0.877	0.645	3.21996e-224
ECE1	1.38003e-226	-0.383021	0.728	0.895	3.17737e-222
METRNL	2.41824e-226	-0.426517	0.447	0.759	5.56774e-222
PXDC1	3.78366e-225	-0.40557	0.292	0.605	8.71151e-221
IGF1R	3.00613e-224	-0.42075	0.349	0.655	6.92132e-220
FUT8	1.16423e-222	-0.356098	0.222	0.537	2.68052e-218
ADM5	5.41783e-222	0.450283	0.396	0.012	1.2474e-217
LMO2	2.77064e-221	-0.398472	0.746	0.886	6.37913e-217
FGF2	7.27748e-221	-0.363785	0.234	0.561	1.67557e-216
LCN6	7.62334e-221	0.519606	0.482	0.092	1.7552e-216
IFI16	1.01322e-220	0.326435	0.935	0.808	2.33284e-216
TMX4	1.32681e-220	-0.402023	0.428	0.718	3.05484e-216
KANK3	7.82568e-220	0.43874	0.603	0.218	1.80178e-215
DPY19L1	1.07567e-219	-0.337252	0.2	0.496	2.47662e-215
PRSS23	1.22427e-218	0.542941	0.627	0.266	2.81877e-214
ZFP36L2	9.09876e-218	0.402544	0.91	0.765	2.0949e-213
IDS	6.18896e-217	-0.382192	0.392	0.698	1.42495e-212
WLS	1.57633e-216	-0.353498	0.334	0.652	3.62933e-212
EMP3	2.31151e-215	-0.411648	0.361	0.715	5.32203e-211
H2AFJ	2.23289e-214	-0.411346	0.479	0.742	5.14101e-210
CSGALNACT1	5.77876e-213	-0.401807	0.409	0.704	1.3305e-208
ACVR1B	1.75792e-212	-0.29597	0.137	0.401	4.04744e-208
SRGN	4.40952e-212	-0.329482	0.864	0.972	1.01525e-207
ALCAM	5.22615e-212	-0.320592	0.144	0.415	1.20327e-207
CD36	1.56187e-209	0.628973	0.387	0.019	3.59604e-205
HOMER3	6.95973e-209	-0.289131	0.172	0.457	1.60241e-204
DSE	3.75109e-208	-0.253942	0.107	0.355	8.63652e-204
EVI5	5.58168e-206	-0.359507	0.301	0.602	1.28513e-201
SCARA3	6.35358e-206	-0.288497	0.144	0.412	1.46285e-201
RAMP3	9.91029e-206	0.456678	0.824	0.666	2.28174e-201
EHD4	1.00716e-205	0.43458	0.702	0.398	2.31888e-201
TSPAN13	2.5749e-205	0.37533	0.372	0.01	5.92845e-201
COL3A1	9.45694e-205	-0.292747	0.132	0.404	2.17737e-200
ATP13A3	1.07153e-203	-0.343788	0.248	0.562	2.4671e-199
PKP4	2.13952e-203	0.42429	0.604	0.257	4.92604e-199
PCAT19	7.31363e-203	0.43079	0.661	0.319	1.68389e-198
BLCAP	9.21438e-203	-0.368132	0.399	0.684	2.12152e-198
FAM241A	1.16595e-202	0.41233	0.639	0.292	2.68449e-198
GABARAPL2	1.69871e-201	-0.265792	0.877	0.929	3.9111e-197
NNMT	3.16445e-201	-0.325966	0.836	0.95	7.28584e-197
PAPSS1	4.94564e-201	-0.346302	0.312	0.602	1.13868e-196
FAM167B	1.43107e-200	0.467422	0.491	0.124	3.2949e-196
RNF125	1.74692e-200	0.371791	0.425	0.055	4.0221e-196
B4GALT1	4.58807e-196	-0.392897	0.45	0.715	1.05636e-191
MYO5C	6.3177e-196	0.368154	0.427	0.064	1.45459e-191
PLAC9	8.95257e-196	0.463298	0.686	0.323	2.06124e-191
ELOVL7	1.14037e-193	0.34402	0.351	0.005	2.62559e-189
FAM110D	2.61098e-193	0.4648	0.618	0.281	6.01151e-189
FLT1	3.11922e-193	0.405372	0.85	0.566	7.1817e-189
CFLAR	9.92075e-193	-0.336764	0.761	0.909	2.28415e-188
ANKRD29	1.6788e-191	0.416241	0.58	0.225	3.86527e-187
TESC	4.702e-191	0.357687	0.357	0.012	1.08259e-186
FAM13C	4.31649e-190	0.422167	0.361	0.017	9.93829e-186
STAB1	7.04347e-189	-0.394826	0.43	0.715	1.62169e-184
MYO1D	1.00493e-188	-0.271938	0.156	0.42	2.31375e-184
UTRN	1.17286e-188	0.387496	0.843	0.632	2.7004e-184
HIPK2	1.58437e-187	-0.370162	0.344	0.637	3.64785e-183
CYGB	2.18622e-187	0.381632	0.403	0.054	5.03354e-183
AC009414.2	1.3588e-186	-0.279061	0.131	0.374	3.1285e-182
CCDC80	1.26441e-185	-0.368285	0.273	0.58	2.91118e-181
TLL1	1.7894e-185	0.354844	0.343	0.007	4.11991e-181
ALDH2	2.8004e-185	-0.368305	0.485	0.741	6.44765e-181
GALNT18	5.03446e-185	0.33443	0.375	0.032	1.15913e-180
INSIG1	6.88192e-185	-0.463046	0.244	0.505	1.58449e-180
ZDHHC2	8.85021e-184	-0.303157	0.228	0.509	2.03767e-179
TCIM	2.20392e-183	0.562387	0.464	0.118	5.0743e-179
FGL2	3.66238e-183	-0.363835	0.218	0.508	8.43227e-179
MECOM	2.15235e-182	-0.36591	0.466	0.754	4.95558e-178
GIMAP1	2.68402e-181	0.349881	0.854	0.637	6.17969e-177
GIMAP4	6.88241e-180	0.348129	0.898	0.697	1.58461e-175
HLA-DQB1	1.68947e-179	0.418865	0.769	0.503	3.88984e-175
NAMPT	4.39221e-179	-0.490922	0.704	0.831	1.01126e-174
INHBB	6.23216e-179	0.363087	0.334	0.008	1.43489e-174
ADGRL2	3.66559e-178	0.325474	0.379	0.039	8.43965e-174
ADAM9	3.81999e-178	-0.29096	0.173	0.428	8.79515e-174
LIMCH1	4.20096e-178	-0.382037	0.456	0.726	9.67229e-174
SNRPN	5.8396e-178	-0.339371	0.52	0.75	1.34451e-173
BTG2	1.80736e-177	-0.3882	0.667	0.852	4.16126e-173
ARL4D	1.49518e-175	-0.277404	0.144	0.392	3.44251e-171
FXYD6	7.76144e-175	-0.344921	0.349	0.67	1.78699e-170
TANC2	9.02457e-175	-0.292671	0.175	0.432	2.07782e-170
MLPH	4.41047e-174	0.345717	0.328	0.008	1.01547e-169
VEGFC	2.44101e-173	0.406752	0.352	0.027	5.62019e-169
RNF10	2.62528e-173	-0.343869	0.447	0.709	6.04445e-169
BCAM	3.43385e-173	0.313756	0.906	0.759	7.9061e-169
COTL1	6.62385e-173	0.414399	0.447	0.113	1.52508e-168
CTGF	7.69334e-173	-0.604776	0.373	0.626	1.77132e-168
CD9	9.22133e-173	-0.325882	0.82	0.954	2.12312e-168
ADI1	3.27107e-172	-0.361101	0.512	0.748	7.53132e-168
RAPGEF3	4.14254e-172	0.374666	0.628	0.298	9.53779e-168
PSMB8	4.15088e-172	0.300613	0.861	0.693	9.557e-168
SARAF	9.01551e-172	-0.305835	0.678	0.843	2.07573e-167
GSTM3	2.89062e-171	-0.27538	0.208	0.473	6.65537e-167
NRN1	3.48087e-171	0.361982	0.837	0.613	8.01437e-167
C1RL	2.11814e-169	-0.321668	0.289	0.556	4.87681e-165
KLF2	3.05684e-168	0.426035	0.922	0.683	7.03808e-164
RAB11FIP1	1.63628e-167	-0.312038	0.188	0.443	3.76737e-163
RPL36A	3.38281e-167	0.25698	0.941	0.86	7.78858e-163
SLC2A3	4.13314e-167	0.41379	0.566	0.236	9.51614e-163
ARID5B	1.59939e-165	-0.371442	0.643	0.825	3.68242e-161
AAMDC	3.68842e-165	-0.33453	0.481	0.705	8.49223e-161
ITSN2	1.23741e-164	-0.350785	0.427	0.708	2.84901e-160
FRMD4B	9.97248e-164	-0.329606	0.617	0.815	2.29606e-159
AVPR2	8.651e-163	0.306387	0.323	0.015	1.99181e-158
CEMIP2	1.50104e-162	0.391881	0.399	0.08	3.45599e-158
ABCG2	9.9089e-162	0.329389	0.357	0.044	2.28142e-157
MCF2L	2.29747e-161	0.345632	0.434	0.105	5.28968e-157
PTTG1IP	2.32884e-161	-0.251599	0.851	0.918	5.36191e-157
CDH13	2.90804e-160	-0.354544	0.247	0.506	6.69548e-156
POR	1.06574e-159	-0.295712	0.281	0.548	2.45377e-155
GOLIM4	3.84988e-159	-0.317833	0.553	0.789	8.86396e-155
DUSP6	5.94685e-159	0.400844	0.548	0.234	1.3692e-154
FKBP5	6.98611e-159	-0.392889	0.525	0.743	1.60848e-154
SQSTM1	1.54285e-157	-0.259583	0.876	0.942	3.55225e-153
TGOLN2	1.27062e-156	-0.300861	0.683	0.854	2.92548e-152
LRRC1	2.03923e-156	0.350831	0.41	0.095	4.69513e-152
TGFBR2	2.12871e-156	0.275306	0.954	0.868	4.90114e-152
NBL1	5.4084e-156	0.358928	0.535	0.221	1.24523e-151
LHX6	6.55614e-156	0.310991	0.293	0.002	1.50949e-151
LRCH1	1.65054e-155	0.278217	0.335	0.031	3.80021e-151
ADAMTS9	4.49017e-155	0.405402	0.506	0.175	1.03382e-150
ABI3	3.08793e-154	0.315514	0.407	0.094	7.10964e-150
NEDD9	8.04387e-154	0.396092	0.582	0.279	1.85202e-149
COL4A1	1.0695e-153	0.395474	0.483	0.169	2.46243e-149
CD79B	3.01837e-152	0.35964	0.505	0.198	6.9495e-148
DOC2B	8.19902e-152	0.339759	0.458	0.144	1.88774e-147
ROBO3	1.24961e-151	-0.259896	0.177	0.418	2.87711e-147
TSPAN6	4.44805e-151	-0.290051	0.289	0.549	1.02412e-146
ESAM	4.66384e-151	0.297344	0.896	0.734	1.0738e-146
BCAP29	6.0805e-151	-0.293525	0.705	0.852	1.39997e-146
TIMP2	8.44502e-151	-0.315728	0.624	0.828	1.94438e-146
ARMC7	4.8533e-150	-0.254219	0.146	0.372	1.11742e-145
INTS6	4.96465e-150	0.404812	0.641	0.382	1.14306e-145
PLVAP	2.05982e-149	0.26824	0.868	0.864	4.74252e-145
BEX4	3.73277e-149	-0.31927	0.372	0.618	8.59434e-145
UACA	1.14923e-148	0.35691	0.768	0.54	2.64599e-144
NFIX	2.98347e-148	-0.286854	0.257	0.516	6.86914e-144
AOC3	9.3219e-148	0.29684	0.318	0.027	2.14627e-143
DLL4	1.09822e-146	0.338224	0.33	0.038	2.52854e-142
CAVIN3	5.87951e-146	0.377421	0.667	0.408	1.3537e-141
SERINC1	6.38685e-146	-0.256935	0.784	0.901	1.47051e-141
TMBIM1	1.64604e-145	-0.304093	0.483	0.719	3.78984e-141
TM2D1	2.02985e-145	-0.302145	0.445	0.681	4.67352e-141
CYB5A	5.48188e-145	-0.302664	0.712	0.836	1.26215e-140
NPR1	2.02147e-144	-0.335105	0.504	0.717	4.65422e-140
TJP1	4.30153e-144	0.292195	0.857	0.703	9.90385e-140
SMIM10	4.52582e-144	0.30223	0.412	0.105	1.04203e-139
RAB3C	7.82162e-144	0.309757	0.304	0.022	1.80085e-139
NR2F2	9.47961e-143	0.403467	0.735	0.541	2.18259e-138
SLCO2A1	1.9589e-142	0.401423	0.681	0.389	4.51018e-138
CHD7	1.30991e-139	0.261232	0.298	0.021	3.01594e-135
SYNPO	3.75187e-139	-0.332526	0.513	0.74	8.63831e-135
DLL1	3.86523e-139	0.287744	0.325	0.042	8.8993e-135
NUCB2	4.29384e-139	-0.298679	0.701	0.844	9.88614e-135
CRHBP	3.78376e-137	0.313392	0.289	0.018	8.71173e-133
SNAI1	3.51952e-136	0.34223	0.39	0.101	8.10335e-132
CEBPB	3.63688e-136	-0.314336	0.299	0.545	8.37356e-132
PITPNC1	7.20257e-136	0.290078	0.401	0.106	1.65832e-131
SERPINB1	8.08948e-135	-0.300429	0.652	0.83	1.86252e-130
ASAP1	8.70694e-134	0.313331	0.713	0.463	2.00469e-129
COL4A2	1.34786e-132	0.356829	0.483	0.196	3.10331e-128
PRCP	1.50763e-132	0.32625	0.795	0.633	3.47117e-128
DDX17	1.25437e-131	-0.253864	0.855	0.949	2.88807e-127
HLA-DMB	1.85892e-131	0.298764	0.453	0.157	4.27997e-127
ST3GAL1	7.18285e-131	-0.300215	0.304	0.537	1.65378e-126
TSPAN3	1.6145e-130	-0.29044	0.467	0.684	3.71721e-126
HLA-DQA2	1.72408e-130	0.407774	0.32	0.052	3.96951e-126
GATA2	5.83374e-130	-0.30929	0.492	0.736	1.34316e-125
CALCRL	9.33513e-130	-0.282424	0.88	0.94	2.14932e-125
FSTL1	1.51539e-129	-0.309917	0.399	0.637	3.48903e-125
BACE2	5.83433e-129	-0.371086	0.503	0.686	1.3433e-124
CELF2	9.84003e-129	-0.271923	0.189	0.412	2.26557e-124
CADM3-AS1	2.33476e-128	0.257851	0.259	0.006	5.37556e-124
MACF1	4.24929e-128	-0.285897	0.779	0.888	9.78357e-124
TGM2	7.77561e-128	-0.322122	0.723	0.899	1.79026e-123
ASRGL1	8.05484e-128	-0.301114	0.316	0.561	1.85455e-123
NAV1	2.00988e-127	-0.33376	0.347	0.575	4.62754e-123
HSPD1	8.83239e-127	0.268722	0.822	0.681	2.03357e-122
HES1	9.98183e-127	0.423793	0.646	0.382	2.29822e-122
MYC	1.10238e-126	0.358024	0.521	0.239	2.53811e-122
VCAN	1.63274e-126	0.395456	0.378	0.095	3.75922e-122
EPHX1	2.06391e-126	0.311148	0.767	0.582	4.75194e-122
GIMAP7	3.85043e-126	0.264469	0.957	0.851	8.86524e-122
PSMB9	8.26745e-126	0.280056	0.806	0.628	1.9035e-121
NEAT1	9.07324e-126	-0.25916	0.95	0.977	2.08902e-121
ENTPD1	1.98317e-125	0.322977	0.578	0.304	4.56604e-121
TLE1	4.31693e-124	-0.26512	0.243	0.472	9.93931e-120
SH3BP5	6.66654e-123	0.296016	0.815	0.643	1.53491e-118
EFHD2	1.56327e-122	0.287855	0.464	0.184	3.59928e-118
C7	1.97287e-122	0.518385	0.548	0.308	4.54234e-118
SMIM14	2.77753e-122	-0.284107	0.476	0.695	6.39498e-118
PDK4	1.62963e-121	0.400425	0.643	0.408	3.75206e-117
AQP1	2.50833e-121	0.251758	0.908	0.892	5.77518e-117
PPP2R5A	2.57024e-121	0.292245	0.506	0.227	5.91771e-117
CSRP2	3.24046e-121	0.337484	0.451	0.175	7.46084e-117
VASP	1.49877e-120	0.302905	0.552	0.297	3.45077e-116
PPP3CA	3.42893e-120	0.291742	0.729	0.514	7.89477e-116
CCSER2	1.74588e-119	-0.290756	0.447	0.659	4.01973e-115
RDX	9.92539e-119	0.268337	0.916	0.846	2.28522e-114
ABLIM1	1.58303e-118	-0.278699	0.689	0.843	3.64478e-114
PARVA	1.90548e-118	-0.254574	0.324	0.556	4.38718e-114
DLC1	1.14456e-117	0.297204	0.439	0.165	2.63523e-113
MTRNR2L12	3.77024e-117	0.369879	0.934	0.796	8.68061e-113
SELENOT	8.63446e-117	-0.264419	0.512	0.708	1.988e-112
PDIA5	5.65833e-116	0.286332	0.426	0.157	1.30277e-111
BST2	1.2315e-115	-0.269929	0.818	0.935	2.83539e-111
C21orf91	1.45857e-115	0.282933	0.396	0.131	3.35821e-111
LAMP2	2.9493e-115	-0.275553	0.53	0.716	6.79046e-111
USP53	1.11984e-114	-0.292469	0.372	0.601	2.57831e-110
GPIHBP1	3.26588e-114	0.270044	0.232	0.003	7.51935e-110
FSCN1	3.75424e-114	0.312911	0.486	0.221	8.64377e-110
SERPINH1	7.37878e-114	0.292277	0.645	0.418	1.69889e-109
TM9SF3	3.36911e-113	-0.262947	0.674	0.817	7.75703e-109
BTNL9	3.5914e-113	0.360661	0.231	0.004	8.26883e-109
PLCB4	5.61415e-113	0.29621	0.489	0.214	1.2926e-108
RASIP1	1.47539e-112	0.290159	0.645	0.386	3.39694e-108
DUSP3	5.21506e-112	-0.253146	0.269	0.487	1.20072e-107
ARID5A	8.41035e-112	-0.285192	0.304	0.523	1.9364e-107
SAMHD1	3.88122e-111	0.283289	0.487	0.219	8.93613e-107
AKAP12	4.27083e-111	0.314672	0.374	0.11	9.83315e-107
PLXDC2	6.07716e-111	-0.296074	0.591	0.769	1.39921e-106
MCUB	7.48646e-111	0.255069	0.41	0.146	1.72368e-106
PLIN2	4.49802e-110	0.309494	0.511	0.255	1.03562e-105
IL1R1	5.41426e-110	-0.305353	0.605	0.839	1.24658e-105
POLE4	6.29615e-110	0.277704	0.704	0.508	1.44963e-105
ADGRG6	4.168e-109	0.285781	0.287	0.045	9.5964e-105
CITED2	5.84704e-109	-0.260805	0.216	0.423	1.34622e-104
JAG2	1.69836e-108	0.295975	0.351	0.098	3.91031e-104
DEGS1	3.21349e-108	-0.264421	0.435	0.643	7.39874e-104
PCGF5	7.52545e-108	-0.255601	0.311	0.53	1.73266e-103
CLDN5	1.44147e-107	0.411132	0.777	0.569	3.31884e-103
OSBPL1A	2.96031e-107	0.295192	0.507	0.252	6.81582e-103
NECTIN2	3.53889e-106	0.26939	0.689	0.498	8.14793e-102
PNISR	5.79272e-105	-0.251721	0.705	0.86	1.33372e-100
FNDC3B	2.00789e-104	-0.269516	0.406	0.619	4.62298e-100
RGCC	3.21325e-103	0.409803	0.233	0.017	7.39818e-99
C11orf96	3.69118e-103	0.33024	0.351	0.1	8.49858e-99
EDNRB	1.2948e-102	0.283594	0.233	0.017	2.98115e-98
GPRC5B	2.00713e-101	-0.294542	0.418	0.626	4.62122e-97
ACACB	2.8631e-101	0.273695	0.48	0.216	6.59199e-97
RGS16	4.36945e-101	0.269574	0.221	0.011	1.00602e-96
IRAK3	1.13235e-100	-0.295356	0.494	0.663	2.60713e-96
EBPL	1.24872e-100	0.276427	0.611	0.39	2.87505e-96
TSC22D1	4.1323e-100	0.317609	0.747	0.565	9.51421e-96
PIK3R3	9.0355e-100	0.311982	0.621	0.386	2.08033e-95
MAFB	5.92142e-99	0.400344	0.342	0.11	1.36335e-94
ATF3	1.98582e-98	0.27035	0.3	0.07	4.57215e-94
CEP68	1.00241e-97	0.263152	0.594	0.354	2.30794e-93
LRRC8A	5.14627e-97	-0.291388	0.429	0.622	1.18488e-92
DUSP23	1.56656e-96	0.284748	0.82	0.686	3.60684e-92
PRMT1	2.07346e-96	0.251868	0.763	0.628	4.77394e-92
FOXC1	3.45272e-96	-0.271474	0.621	0.81	7.94954e-92
GNG12	9.16132e-96	-0.250553	0.561	0.725	2.1093e-91
ID2	3.84992e-95	-0.273189	0.727	0.865	8.86406e-91
SGK1	4.50718e-95	0.387124	0.576	0.367	1.03773e-90
2024-09-06	7.22818e-95	0.252924	0.397	0.156	1.66422e-90
HIST1H4C	8.8628e-95	0.272082	0.771	0.618	2.04057e-90
SH2D3C	1.82181e-94	0.251909	0.522	0.265	4.19454e-90
TGFB1	4.17261e-93	-0.251563	0.455	0.657	9.60702e-89
LTBP3	8.73895e-92	-0.276068	0.441	0.625	2.01206e-87
ST6GAL1	9.58347e-92	-0.266223	0.501	0.693	2.2065e-87
CTSS	1.81405e-91	-0.272259	0.353	0.542	4.17667e-87
MCTP1	6.01072e-90	0.274913	0.67	0.433	1.38391e-85
CDA	1.4033e-89	-0.264792	0.446	0.649	3.23096e-85
CD320	2.65706e-87	0.281563	0.74	0.605	6.11761e-83
EFNB1	4.36612e-87	0.266808	0.351	0.129	1.00526e-82
HEY1	1.6348e-86	0.302698	0.201	0.015	3.76395e-82
RASD1	9.59383e-86	-0.283159	0.112	0.262	2.20888e-81
PCDH17	1.82729e-85	-0.312765	0.423	0.617	4.20715e-81
CXCL12	1.30018e-83	0.405583	0.642	0.431	2.99354e-79
HRCT1	1.91739e-83	-0.264006	0.266	0.454	4.4146e-79
TUBB4B	3.00665e-83	0.256902	0.742	0.583	6.92252e-79
LPCAT4	6.77561e-83	0.28289	0.541	0.33	1.56002e-78
LAMB1	9.37453e-83	-0.25484	0.398	0.588	2.15839e-78
DNASE1L3	5.77842e-82	0.37212	0.249	0.054	1.33042e-77
HEXIM1	7.459e-82	0.285981	0.619	0.429	1.71736e-77
FBN1	1.07586e-81	0.256885	0.473	0.252	2.47706e-77
SOX17	5.13776e-81	0.340734	0.451	0.238	1.18292e-76
PGM5	3.02468e-80	0.258938	0.567	0.363	6.96403e-76
CDC42EP3	4.71213e-80	0.255978	0.681	0.498	1.08492e-75
CXCL2	1.62848e-79	-0.2828	0.148	0.313	3.74941e-75
STMN1	1.40514e-78	0.293378	0.555	0.357	3.2352e-74
VSIR	2.23783e-77	0.255327	0.518	0.312	5.15237e-73
CYTL1	2.94202e-72	0.251631	0.334	0.134	6.77371e-68
EGR1	2.84434e-69	0.306723	0.494	0.281	6.54881e-65
DEPP1	7.28512e-68	-0.314505	0.475	0.652	1.67733e-63
IER3	3.92486e-65	-0.311256	0.525	0.684	9.0366e-61
SEMA3G	2.37469e-62	0.2926	0.18	0.031	5.46749e-58
PTGDS	5.01548e-57	0.27892	0.267	0.098	1.15476e-52
PLCG2	2.70316e-53	0.266823	0.919	0.865	6.22375e-49
DCN	4.7213e-39	-0.268842	0.206	0.319	1.08703e-34
GALNT15	1.08241e-31	-0.259743	0.452	0.505	2.49214e-27
