## Supplementary material for "A cell and transcriptome atlas of human arterial vasculature": Suppl Table7

### Sheet: Sheet1
Celltype	gene	p_val	avg_log2FC	pct.1	pct.2	p_val_adj
Endo1	CDKN1A	5.31921e-39	0.356085	0.374	0.264	1.22469e-34
Endo1	ARID5B	1.6764e-17	0.161826	0.667	0.624	3.85973e-13
Endo1	GATA2	1.02762e-07	0.0846682	0.48	0.458	0.002366
Endo1	COL21A1	6.20277e-07	0.168617	0.176	0.131	0.0142813
Fibroblast	COL21A1	2.24527e-120	0.678621	0.456	0.155	5.16951e-116
Fibroblast	LMCD1	5.37941e-110	0.752351	0.642	0.352	1.23855e-105
Fibroblast	HAND2	8.66331e-108	0.558239	0.426	0.161	1.99464e-103
Fibroblast	ABCC9	2.04891e-98	-0.878338	0.319	0.616	4.71741e-94
Fibroblast	ANGPT1	6.28557e-79	0.495842	0.449	0.263	1.44719e-74
Fibroblast	FBN1	2.06871e-72	-1.17324	0.699	0.866	4.76301e-68
Fibroblast	CDKN1A	2.23794e-59	0.463487	0.434	0.276	5.15263e-55
Fibroblast	AIG1	3.53774e-48	0.281881	0.498	0.377	8.14529e-44
Fibroblast	CDH13	2.59382e-46	0.555127	0.348	0.126	5.97202e-42
Fibroblast	C12orf75	4.91949e-37	0.403229	0.468	0.346	1.13266e-32
Fibroblast	COL6A3	3.09857e-34	-0.849647	0.687	0.856	7.13415e-30
Fibroblast	ACTN4	6.97632e-32	0.17875	0.586	0.56	1.60623e-27
Fibroblast	HMCN1	1.37756e-27	0.277103	0.33	0.199	3.17169e-23
Fibroblast	LPAR1	2.72666e-25	-0.433032	0.263	0.484	6.27786e-21
Fibroblast	FHL1	1.63022e-24	0.255462	0.823	0.849	3.75341e-20
Fibroblast	SVIL	2.67578e-23	0.172468	0.79	0.705	6.16071e-19
Fibroblast	FBXO32	8.89773e-23	0.295464	0.365	0.252	2.04861e-18
Fibroblast	THSD4	3.62271e-22	0.416196	0.198	0.073	8.34093e-18
Fibroblast	COPRS	9.34793e-21	0.0600416	0.642	0.627	2.15227e-16
Fibroblast	ELN	3.85127e-19	0.0850507	0.761	0.792	8.86717e-15
Fibroblast	JAG1	2.51862e-16	0.122046	0.463	0.403	5.79886e-12
Fibroblast	OSR1	2.55513e-15	-0.43059	0.366	0.519	5.88294e-11
Fibroblast	PDLIM5	6.99031e-15	0.0934389	0.52	0.47	1.60945e-10
Fibroblast	CD68	2.88578e-14	-0.361964	0.444	0.589	6.64422e-10
Fibroblast	HAS2	2.13339e-13	-0.454755	0.117	0.281	4.91191e-09
Fibroblast	WWP2	4.368e-13	0.157733	0.228	0.14	1.00569e-08
Fibroblast	PRDM6	1.19035e-09	0.0386078	0.344	0.313	2.74066e-05
Fibroblast	KCNMB1	5.49937e-09	0.167136	0.218	0.116	0.000126618
Fibroblast	ANO1	4.04624e-08	0.169861	0.189	0.085	0.000931607
Fibroblast	SPSB1	1.49267e-07	0.0193587	0.387	0.387	0.00343673
Fibroblast	JMJD1C	5.4298e-07	-0.0352669	0.666	0.685	0.0125016
Microvasculature	ANGPT1	3.19962e-23	0.154021	0.681	0.624	7.3668e-19
Microvasculature	CDKN1A	7.2644e-14	0.11784	0.434	0.355	1.67256e-09
Microvasculature	ZEB2	3.55602e-11	0.0101915	0.876	0.881	8.18738e-07
Microvasculature	FHL1	7.48945e-11	0.0912912	0.887	0.891	1.72437e-06
Microvasculature	TWIST1	4.37163e-08	0.0797666	0.315	0.279	0.00100652
Macrophage	CD68	3.20858e-44	-0.590033	0.986	0.993	7.38744e-40
Macrophage	ALDH2	6.68532e-29	-0.459589	0.49	0.661	1.53923e-24
Macrophage	TBC1D16	3.9586e-09	-0.291531	0.149	0.294	9.11427e-05
Smooth Muscle	COL21A1	1.7486e-135	0.617786	0.704	0.5	4.02599e-131
Smooth Muscle	RERG	8.35311e-115	-0.425047	0.456	0.674	1.92322e-110
Smooth Muscle	HAND2	1.90802e-98	0.482274	0.629	0.415	4.39302e-94
Smooth Muscle	KCNMB1	1.0001e-79	-0.337211	0.691	0.793	2.30263e-75
Smooth Muscle	ACTN4	1.90629e-76	-0.396336	0.895	0.93	4.38905e-72
Smooth Muscle	FHL1	5.48876e-45	-0.305712	0.973	0.973	1.26373e-40
Smooth Muscle	C12orf75	9.45335e-24	-0.191904	0.89	0.87	2.17654e-19
Smooth Muscle	LMCD1	1.55686e-23	-0.104834	0.894	0.878	3.5845e-19
Smooth Muscle	ANGPT1	2.94852e-18	0.240574	0.542	0.426	6.78868e-14
Smooth Muscle	PDLIM5	3.62579e-17	-0.155241	0.825	0.842	8.34802e-13
Smooth Muscle	CDH13	2.05243e-16	-0.114794	0.752	0.796	4.72553e-12
Smooth Muscle	ARID5B	6.68077e-13	0.203014	0.817	0.79	1.53818e-08
Smooth Muscle	GDF7	7.31624e-13	-0.176286	0.211	0.271	1.68449e-08
Smooth Muscle	CD68	2.95872e-12	-0.193214	0.257	0.298	6.81216e-08
Smooth Muscle	ENPP2	1.99346e-11	-0.182282	0.193	0.259	4.58974e-07
Smooth Muscle	COL6A3	9.61834e-09	0.208745	0.458	0.343	0.000221453
Smooth Muscle	ZBTB20	1.5822e-07	0.132002	0.787	0.766	0.00364286
Smooth Muscle	ELN	1.32075e-06	-0.170843	0.751	0.728	0.0304089
