## Supplementary material for "A cell and transcriptome atlas of human arterial vasculature": Suppl Table8

### Sheet: carca_gwas.gene
Endo1	Endo2	Fibroblsat	Lymphocyte	Microvasculature	Macrophage	SMC
ANKRD29	CALCRL	CALCRL	RPL10	APOC1	APOC1	APOC1
ARHGAP21	CCNL1	CAMSAP2		DSTN	ATP2B1-AS1	C1R
C1R	FOXC1	CD109		FHL1	CCNL1	CALCRL
CALCRL	HSD17B12	CDC123		HSD17B12	CD109	CAMSAP2
MAP3K11	THSD7A	COG2		ITGB1BP1	CDC123	CRTAC1
MAT2A		COL6A3		RBPMS2	CORO1C	DSTN
REST		CORO1C		SNF8	DHX36	EPB41L4A-AS1
RPL10		CYB5B		SNHG15	FHL3	FHL1
RPL27A		DDX59		TCF21	HERPUD1	FHL3
RPS7		DHX36			INO80	FOXC1
SHE		DNAJC13			ITGB1BP1	HSD17B12
THSD7A		FIGN			MAP1S	IFI35
TIMP3		GDPD5			MAT2A	INTS10
		HERPUD1			NFAT5	ITGB1BP1
		INO80			PSD3	LAYN
		INTS10			RPL27A	RAB23
		MRM2			RPS6KA1	RBPMS2
		NME7			RPS7	RPL10
		PCIF1			SERPINA1	RPS7
		POLR2B			SNF8	SEMA3C
		PPCS			SNHG15	SNHG15
		PSD3			SNRPD2	SNHG18
		RAB23			TIMM17A	SNRPD2
		RPL10			TRAF1	SRFBP1
		RPL27A			TRIB1	STN1
		RPS7				TCF21
		SAMM50				TFAM
		SAYSD1				TIMP3
		SKI				UFL1
		SMUG1
		SNF8
		SNRPD2
		SRBD1
		SRFBP1
		TAF6
		TCF21
		TCTA
		TFAM
		TIMM17A
		TIMP3
		TWIST1
		UFL1
		VEGFA
