## Supplementary material for "A cell and transcriptome atlas of human arterial vasculature": Suppl Table11

### Sheet: Endo1
Term	Overlap	P-value	Adjusted P-value	Old P-value	Old Adjusted P-value	Odds Ratio	Combined Score	Genes
thrombophilia	1/11	0.0426122	0.108099	0	0	25.5269	80.5531	PLAT
cdeficiency	1/13	0.0501649	0.108099	0	0	21.2703	63.6501	CD59
celiac disease	1/14	0.0539192	0.108099	0	0	19.6331	57.334	HLA-DQB1
cone-rod dystrophy	1/15	0.0576588	0.108099	0	0	18.2299	52.0136	RPGR
glaucoma	1/16	0.0613839	0.108099	0	0	17.0137	47.4785	CYP1B1
dystonia	1/18	0.0687904	0.108099	0	0	15.0106	40.1786	ACTB
macular degeneration	1/18	0.0687904	0.108099	0	0	15.0106	40.1786	RPGR
breast cancer	1/28	0.104966	0.144328	0	0	9.44634	21.2932	NQO1
retinitis pigmentosa	1/51	0.182988	0.223652	0	0	5.09513	8.65323	RPGR
leukemia	1/78	0.266044	0.292649	0	0	3.30403	4.37484	NQO1
deafness	1/111	0.356306	0.356306	0	0	2.30897	2.38278	RPGR

### Sheet: Endo2
Term	Overlap	P-value	Adjusted P-value	Old P-value	Old Adjusted P-value	Odds Ratio	Combined Score	Genes
macular degeneration	3/18	0.00191499	0.0517049	0	0	14.1755	88.7111	CST3;HMCN1;RPGR
leukemia	4/78	0.0241884	0.254956	0	0	3.83354	14.268	LYL1;ZBTB16;LMO2;ABL2
orofacial cleft	2/19	0.0287386	0.254956	0	0	8.30782	29.4887	BMP4;UBB
parkinson disease	2/22	0.0377713	0.254956	0	0	7.06057	23.1319	NR4A2;SNCA
deafness	4/111	0.071445	0.339685	0	0	2.64678	6.9844	CD151;JAG1;CDH23;RPGR
myopathy	2/44	0.126872	0.339685	0	0	3.35842	6.93372	FHL1;CRYAB
thrombophilia	1/11	0.144171	0.339685	0	0	7.03893	13.6327	PLAT
usher syndrome	1/11	0.144171	0.339685	0	0	7.03893	13.6327	CDH23
dementia	1/12	0.156202	0.339685	0	0	6.3987	11.8799	SNCA
cdeficiency	1/13	0.168065	0.339685	0	0	5.86518	10.46	CD59
epidermolysis bullosa	1/13	0.168065	0.339685	0	0	5.86518	10.46	CD151
adenoma	1/14	0.179761	0.339685	0	0	5.41374	9.29067	GNAS
malaria	1/14	0.179761	0.339685	0	0	5.41374	9.29067	ICAM1
cholesterol level	1/15	0.191293	0.339685	0	0	5.02679	8.31404	PLTP
cone-rod dystrophy	1/15	0.191293	0.339685	0	0	5.02679	8.31404	RPGR
glaucoma	1/16	0.202664	0.339685	0	0	4.69143	7.48848	CYP1B1
ichthyosis	1/17	0.213876	0.339685	0	0	4.39799	6.78329	KRT10
microphthalmia	1/19	0.23583	0.353744	0	0	3.90893	5.64702	BMP4
asthma	1/23	0.277921	0.394941	0	0	3.19756	4.09422	IRAK3
alzheimer disease	1/26	0.307967	0.415755	0	0	2.81343	3.31355	A2M
schizophrenia	1/30	0.346098	0.444984	0	0	2.42488	2.57287	NRG1
blood	1/36	0.399406	0.490179	0	0	2.00857	1.84342	CD151
colorectal cancer	1/40	0.432515	0.507735	0	0	1.8022	1.51049	CCND1
mental retardation	2/114	0.477538	0.52503	0	0	1.25493	0.927533	ZBTB16;GNAS
cataract	1/47	0.486139	0.52503	0	0	1.52741	1.10166	CRYAB
retinitis pigmentosa	1/51	0.514483	0.53427	0	0	1.40493	0.933707	RPGR
ataxia	1/60	0.572688	0.572688	0	0	1.19007	0.663364	CP

### Sheet: Fibroblast
Term	Overlap	P-value	Adjusted P-value	Old P-value	Old Adjusted P-value	Odds Ratio	Combined Score	Genes
alzheimer disease	2/26	0.0217894	0.257765	0	0	9.48276	36.2842	APP;A2M
ehlers-danlos	1/11	0.0926731	0.257765	0	0	11.3223	26.9321	TNXB
dementia	1/12	0.100662	0.257765	0	0	10.2925	23.6314	APP
cdeficiency	1/13	0.108581	0.257765	0	0	9.43429	20.9466	C3
glaucoma	1/16	0.131924	0.257765	0	0	7.54629	15.2852	CYP1B1
aneurysm	1/18	0.147147	0.257765	0	0	6.65782	12.7585	FBN1
macular degeneration	1/18	0.147147	0.257765	0	0	6.65782	12.7585	C3
leukemia	2/78	0.150389	0.257765	0	0	2.98669	5.65838	NQO1;ZBTB16
orofacial cleft	1/19	0.154659	0.257765	0	0	6.28762	11.736	MSX1
breast cancer	1/28	0.219373	0.316464	0	0	4.18984	6.35591	NQO1
obesity	1/31	0.23983	0.316464	0	0	3.77029	5.38331	AKR1C2
muscular dystrophy	1/33	0.253171	0.316464	0	0	3.53429	4.85501	LAMA2
myopathy	1/44	0.322492	0.372106	0	0	2.6287	2.97485	FHL1
ataxia	1/60	0.412056	0.441488	0	0	1.91429	1.6972	CP
mental retardation	1/114	0.635966	0.635966	0	0	0.996764	0.451145	ZBTB16

### Sheet: Lymphocyte
Term	Overlap	P-value	Adjusted P-value	Old P-value	Old Adjusted P-value	Odds Ratio	Combined Score	Genes
immunodeficiency	5/28	3.71557e-06	4.45869e-05	0	0	25.781	322.34	CD3G;IL2RG;CD3E;IL7R;CD3D
psoriasis	1/12	0.0984814	0.364668	0	0	10.5354	24.4198	HLA-C
celiac disease	1/14	0.11393	0.364668	0	0	8.91363	19.3619	HLA-DQA1
cholesterol level	1/15	0.121556	0.364668	0	0	8.27652	17.4418	PLTP
asthma	1/23	0.180257	0.391563	0	0	5.26475	9.02047	ALOX5
charcot-marie-tooth disease	1/27	0.208128	0.391563	0	0	4.45389	6.99083	LITAF
prostate cancer	1/30	0.228412	0.391563	0	0	3.99254	5.89541	CD82
blood	1/36	0.267441	0.401162	0	0	3.3071	4.36159	CD44
cataract	1/47	0.333968	0.44529	0	0	2.51487	2.75809	FTL
epilepsy	1/58	0.394484	0.473381	0	0	2.02842	1.88679	CSTB
leukemia	1/78	0.490846	0.535469	0	0	1.50004	1.06746	KIT
mental retardation	1/114	0.627472	0.627472	0	0	1.02029	0.475512	ACSL4

### Sheet: Microvasculature
Term	Overlap	P-value	Adjusted P-value	Old P-value	Old Adjusted P-value	Odds Ratio	Combined Score	Genes
ehlers-danlos	2/11	0.00495824	0.042145	0	0	22.6747	120.328	COL1A1;COL1A2
osteoporosis	2/11	0.00495824	0.042145	0	0	22.6747	120.328	COL1A1;COL1A2
macular degeneration	2/18	0.0131862	0.0747217	0	0	12.75	55.1895	CST3;APOE
myopathy	2/44	0.0691384	0.276095	0	0	4.85076	12.9595	TPM2;COL6A2
psoriasis	1/12	0.111493	0.276095	0	0	9.22751	20.2433	HLA-C
rheumatoid arthritis	1/13	0.120205	0.276095	0	0	8.45812	17.919	MIF
myocardial infarction	1/16	0.145836	0.276095	0	0	6.76547	13.0254	APOE
dystonia	1/18	0.162509	0.276095	0	0	5.96893	10.8457	ACTB
aneurysm	1/18	0.162509	0.276095	0	0	5.96893	10.8457	COL4A1
leukemia	2/78	0.177882	0.276095	0	0	2.67607	4.6206	ZBTB16;LPP
parkinson disease	1/22	0.194891	0.276095	0	0	4.83101	7.90023	NDUFV2
lymphoma	1/22	0.194891	0.276095	0	0	4.83101	7.90023	MYC
alzheimer disease	1/26	0.226026	0.295573	0	0	4.05723	6.03353	APOE
muscular dystrophy	1/33	0.277658	0.337156	0	0	3.16859	4.06013	COL6A2
cataract	1/47	0.370863	0.420312	0	0	2.20268	2.18488	FTL
anemia	1/61	0.452096	0.480352	0	0	1.68752	1.33966	TPI1
mental retardation	1/114	0.675642	0.675642	0	0	0.893624	0.350383	ZBTB16

### Sheet: Macrophage
Term	Overlap	P-value	Adjusted P-value	Old P-value	Old Adjusted P-value	Odds Ratio	Combined Score	Genes
celiac disease	2/14	0.00844674	0.118254	0	0	16.572	79.1144	HLA-DQA1;HLA-DQB1
alzheimer disease	2/26	0.0278828	0.139615	0	0	8.28099	29.6438	APOE;A2M
charcot-marie-tooth disease	2/27	0.0299176	0.139615	0	0	7.94935	27.8967	LMNA;PMP22
dementia	1/12	0.114182	0.332618	0	0	8.99455	19.5179	ITM2B
rheumatoid arthritis	1/13	0.123089	0.332618	0	0	8.24458	17.2711	MIF
myocardial infarction	1/16	0.149281	0.332618	0	0	6.59467	12.5425	APOE
macular degeneration	1/18	0.166309	0.332618	0	0	5.81824	10.4374	APOE
parkinson disease	1/22	0.199353	0.348868	0	0	4.70905	7.59417	NR4A2
muscular dystrophy	1/33	0.283656	0.379281	0	0	3.08859	3.8916	LMNA
cardiomyopathy, dilated	1/33	0.283656	0.379281	0	0	3.08859	3.8916	LMNA
neuropathy	1/35	0.298006	0.379281	0	0	2.90662	3.51887	PMP22
cardiomyopathy	1/42	0.346016	0.386747	0	0	2.40951	2.55714	LMNA
myopathy	1/44	0.359123	0.386747	0	0	2.29721	2.35255	TPM3
epilepsy	1/58	0.443834	0.443834	0	0	1.73175	1.40671	ME2

### Sheet: Smooth Muscle
Term	Overlap	P-value	Adjusted P-value	Old P-value	Old Adjusted P-value	Odds Ratio	Combined Score	Genes
ehlers-danlos	2/11	0.00186422	0.016778	0	0	37.7436	237.215	COL1A1;COL1A2
osteoporosis	2/11	0.00186422	0.016778	0	0	37.7436	237.215	COL1A1;COL1A2
aneurysm	2/18	0.00504676	0.0302806	0	0	21.2233	112.25	ACTA2;MYH11
muscular dystrophy	2/33	0.0164349	0.0739571	0	0	10.9457	44.9687	POMT1;COL6A3
rheumatoid arthritis	1/13	0.0746693	0.203785	0	0	14.0318	36.4081	MIF
corneal dystrophy	1/14	0.0801786	0.203785	0	0	12.9518	32.6838	DCN
myocardial infarction	1/16	0.0910998	0.203785	0	0	11.2237	26.8898	APOE
cardiomyopathy, hypertrophic	1/17	0.096512	0.203785	0	0	10.5217	24.6007	ACTC1
macular degeneration	1/18	0.101892	0.203785	0	0	9.90229	22.6152	APOE
alzheimer disease	1/26	0.143807	0.241594	0	0	6.73085	13.053	APOE
mental retardation	2/114	0.147641	0.241594	0	0	3.01725	5.77192	ZBTB16;POMT1
cardiomyopathy, dilated	1/33	0.178887	0.260049	0	0	5.25662	9.04666	ACTC1
blood	1/36	0.193481	0.260049	0	0	4.80533	7.89311	RGS5
colorectal cancer	1/40	0.212541	0.260049	0	0	4.3116	6.67704	CCND1
cardiomyopathy	1/42	0.221903	0.260049	0	0	4.10087	6.17392	ACTC1
myopathy	1/44	0.231154	0.260049	0	0	3.90974	5.72647	COL6A3
ataxia	1/60	0.301344	0.31907	0	0	2.84717	3.41519	CP
leukemia	1/78	0.372735	0.372735	0	0	2.17962	2.15104	ZBTB16
