## Supplementary material for "A cell and transcriptome atlas of human arterial vasculature": Suppl Table12

### Sheet: lncRNA_MVP
lncRNA name	lncBook ID	chromosome	SNP pos	rsID	neg logPval
IL6R-AS1	HSALNG0007394	chr1	154401972	rs6694817	17.8564
IL6R-AS1	HSALNG0007394	chr1	154405024	rs56383622	20.5621
IL6R-AS1	HSALNG0007394	chr1	154401972	rs6694817	17.8564
IL6R-AS1	HSALNG0007394	chr1	154406210	.	9.44965
IL6R-AS1	HSALNG0007394	chr1	154406540	rs59632925	18.991
IL6R-AS1	HSALNG0007394	chr1	154406656	rs4845620	20.7219
IL6R-AS1	HSALNG0007394	chr1	154401972	rs6694817	17.8564
IL6R-AS1	HSALNG0007394	chr1	154406210	.	9.44965
IL6R-AS1	HSALNG0007394	chr1	154406540	rs59632925	18.991
IL6R-AS1	HSALNG0007394	chr1	154406656	rs4845620	20.7219
IL6R-AS1	HSALNG0007394	chr1	154401972	rs6694817	17.8564
IL6R-AS1	HSALNG0007394	chr1	154406210	.	9.44965
IL6R-AS1	HSALNG0007394	chr1	154406540	rs59632925	18.991
IL6R-AS1	HSALNG0007394	chr1	154406656	rs4845620	20.7219
IL6R-AS1	HSALNG0007394	chr1	154406540	rs59632925	18.991
IL6R-AS1	HSALNG0007394	chr1	154406540	rs59632925	18.991
IL6R-AS1	HSALNG0007394	chr1	154401972	rs6694817	17.8564
IL6R-AS1	HSALNG0007394	chr1	154401972	rs6694817	17.8564
IL6R-AS1	HSALNG0007394	chr1	154401972	rs6694817	17.8564
IL6R-AS1	HSALNG0007394	chr1	154406210	.	9.44965
IL6R-AS1	HSALNG0007394	chr1	154406540	rs59632925	18.991
IL6R-AS1	HSALNG0007394	chr1	154401972	rs6694817	17.8564
IL6R-AS1	HSALNG0007394	chr1	154406210	.	9.44965
IL6R-AS1	HSALNG0007394	chr1	154406540	rs59632925	18.991
IL6R-AS1	HSALNG0007394	chr1	154406540	rs59632925	18.991
IL6R-AS1	HSALNG0007394	chr1	154406656	rs4845620	20.7219
IL6R-AS1	HSALNG0007394	chr1	154407419	rs7518199	19.6821
IL6R-AS1	HSALNG0007394	chr1	154407713	rs7521458	21.4706
IL6R-AS1	HSALNG0007394	chr1	154408340	rs4845371	18.8611
TEX41	HSALNG0019370	chr2	145261174	rs2033159	13.6743
TEX41	HSALNG0019370	chr2	145265172	.	11.1258
TEX41	HSALNG0019370	chr2	145270592	.	17.4027
HSALNG0021707	HSALNG0021707	chr2	203962030	rs1545885	11.3156
HSALNG0021707	HSALNG0021707	chr2	203962146	rs17473735	11.0704
HSALNG0021707	HSALNG0021707	chr2	203962030	rs1545885	11.3156
HSALNG0021707	HSALNG0021707	chr2	203962146	rs17473735	11.0704
HSALNG0021707	HSALNG0021707	chr2	203962030	rs1545885	11.3156
HSALNG0021707	HSALNG0021707	chr2	203962146	rs17473735	11.0704
HSALNG0021707	HSALNG0021707	chr2	203962030	rs1545885	11.3156
HSALNG0021707	HSALNG0021707	chr2	203962146	rs17473735	11.0704
SNHG18	HSALNG0040073	chr5	9549459	rs431288	10.5662
SNHG18	HSALNG0040073	chr5	9550708	.	10.5675
SNHG18	HSALNG0040073	chr5	9549459	rs431288	10.5662
SNHG18	HSALNG0040073	chr5	9549459	rs431288	10.5662
SNHG18	HSALNG0040073	chr5	9546995	rs1614229	10.8353
SNHG18	HSALNG0040073	chr5	9547941	.	10.6893
SNHG18	HSALNG0040073	chr5	9547965	.	10.6664
SNHG18	HSALNG0040073	chr5	9548098	.	10.6944
SNHG18	HSALNG0040073	chr5	9548443	rs374218	10.4364
SNHG18	HSALNG0040073	chr5	9549459	rs431288	10.5662
SNHG18	HSALNG0040073	chr5	9549459	rs431288	10.5662
SNHG18	HSALNG0040073	chr5	9550708	.	10.5675
SNHG18	HSALNG0040073	chr5	9552338	.	14.1469
SNHG18	HSALNG0040073	chr5	9552525	.	10.8706
SNHG18	HSALNG0040073	chr5	9549459	rs431288	10.5662
SNHG18	HSALNG0040073	chr5	9549459	rs431288	10.5662
SNHG18	HSALNG0040073	chr5	9549459	rs431288	10.5662
SNHG18	HSALNG0040073	chr5	9549459	rs431288	10.5662
SNHG18	HSALNG0040073	chr5	9549459	rs431288	10.5662
SNHG18	HSALNG0040073	chr5	9549459	rs431288	10.5662
SNHG18	HSALNG0040073	chr5	9549459	rs431288	10.5662
SNHG18	HSALNG0040073	chr5	9549459	rs431288	10.5662
SNHG18	HSALNG0040073	chr5	9549459	rs431288	10.5662
SNHG18	HSALNG0040073	chr5	9549459	rs431288	10.5662
SNHG18	HSALNG0040073	chr5	9546995	rs1614229	10.8353
SNHG18	HSALNG0040073	chr5	9547941	.	10.6893
SNHG18	HSALNG0040073	chr5	9547965	.	10.6664
SNHG18	HSALNG0040073	chr5	9548098	.	10.6944
SNHG18	HSALNG0040073	chr5	9548443	rs374218	10.4364
SNHG18	HSALNG0040073	chr5	9549459	rs431288	10.5662
HSALNG0040074	HSALNG0040074	chr5	9569422	.	7.54516
HSALNG0040074	HSALNG0040074	chr5	9569422	.	7.54516
HSALNG0040074	HSALNG0040074	chr5	9593507	.	7.10276
HSALNG0040074	HSALNG0040074	chr5	9593636	.	7.11827
HSALNG0040074	HSALNG0040074	chr5	9593507	.	7.10276
HSALNG0040074	HSALNG0040074	chr5	9593636	.	7.11827
HSALNG0049337	HSALNG0049337	chr6	31836827	rs521977	7.78861
HSALNG0049337	HSALNG0049337	chr6	31837009	.	11.5706
HSALNG0049337	HSALNG0049337	chr6	31836827	rs521977	7.78861
HSALNG0049337	HSALNG0049337	chr6	31837009	.	11.5706
HSALNG0049337	HSALNG0049337	chr6	31837009	.	11.5706
HSALNG0053619	HSALNG0053619	chr6	134372150	rs2811688	9.71783
HSALNG0053619	HSALNG0053619	chr6	134372711	.	8.13793
HSALNG0054755	HSALNG0054755	chr6	159634674	rs443651	7.1626
HSALNG0054755	HSALNG0054755	chr6	159634974	.	7.16285
HSALNG0054755	HSALNG0054755	chr6	159635641	.	7.17173
HSALNG0054755	HSALNG0054755	chr6	159636476	.	7.27124
HSALNG0054755	HSALNG0054755	chr6	159636675	rs452090	7.43914
HSALNG0054755	HSALNG0054755	chr6	159636808	rs447971	7.22156
HSALNG0054755	HSALNG0054755	chr6	159636872	rs428165	7.27148
HSALNG0054755	HSALNG0054755	chr6	159637016	.	7.2136
HSALNG0054755	HSALNG0054755	chr6	159637487	.	7.37335
HSALNG0054755	HSALNG0054755	chr6	159637655	.	7.33451
HSALNG0054755	HSALNG0054755	chr6	159637721	.	7.32404
HSALNG0054755	HSALNG0054755	chr6	159637891	.	7.33031
HSALNG0054755	HSALNG0054755	chr6	159639530	.	7.90588
HSALNG0054755	HSALNG0054755	chr6	159639572	.	8.06173
HSALNG0054755	HSALNG0054755	chr6	159639660	rs426819	7.6347
HSALNG0054755	HSALNG0054755	chr6	159639785	.	7.99525
HSALNG0054755	HSALNG0054755	chr6	159639884	rs371417	7.57708
HSALNG0054755	HSALNG0054755	chr6	159640175	rs437238	7.64685
HSALNG0054755	HSALNG0054755	chr6	159640281	rs437074	7.6784
HSALNG0054755	HSALNG0054755	chr6	159640545	.	7.93742
HSALNG0054755	HSALNG0054755	chr6	159640565	.	8.00445
HSALNG0054755	HSALNG0054755	chr6	159640901	.	7.89313
HSALNG0054755	HSALNG0054755	chr6	159641460	.	7.9201
HSALNG0054755	HSALNG0054755	chr6	159641738	.	7.8791
HSALNG0054755	HSALNG0054755	chr6	159641854	.	7.84194
HSALNG0054755	HSALNG0054755	chr6	159641861	rs437469	7.84741
HSALNG0054755	HSALNG0054755	chr6	159642005	.	7.88107
HSALNG0054755	HSALNG0054755	chr6	159642128	.	7.98422
HSALNG0054755	HSALNG0054755	chr6	159642501	rs399369	7.97062
HSALNG0054755	HSALNG0054755	chr6	159639530	.	7.90588
HSALNG0054755	HSALNG0054755	chr6	159639572	.	8.06173
HSALNG0054755	HSALNG0054755	chr6	159639660	rs426819	7.6347
HSALNG0054755	HSALNG0054755	chr6	159639785	.	7.99525
HSALNG0054755	HSALNG0054755	chr6	159639884	rs371417	7.57708
HSALNG0054755	HSALNG0054755	chr6	159639530	.	7.90588
HSALNG0054755	HSALNG0054755	chr6	159639572	.	8.06173
HSALNG0054755	HSALNG0054755	chr6	159639660	rs426819	7.6347
HSALNG0054755	HSALNG0054755	chr6	159639785	.	7.99525
HSALNG0054755	HSALNG0054755	chr6	159639884	rs371417	7.57708
NEAT1	HSALNG0084892	chr11	65425167	rs11568300	7.64207
NEAT1	HSALNG0084892	chr11	65425167	rs11568300	7.64207
NEAT1	HSALNG0084892	chr11	65425167	rs11568300	7.64207
NEAT1	HSALNG0084892	chr11	65425167	rs11568300	7.64207
NEAT1	HSALNG0084892	chr11	65425167	rs11568300	7.64207
NEAT1	HSALNG0084892	chr11	65425167	rs11568300	7.64207
NEAT1	HSALNG0084892	chr11	65425167	rs11568300	7.64207
NEAT1	HSALNG0084892	chr11	65425167	rs11568300	7.64207
NEAT1	HSALNG0084892	chr11	65425167	rs11568300	7.64207
NEAT1	HSALNG0084892	chr11	65425167	rs11568300	7.64207
NEAT1	HSALNG0084892	chr11	65425167	rs11568300	7.64207
NEAT1	HSALNG0084892	chr11	65425167	rs11568300	7.64207
NEAT1	HSALNG0084892	chr11	65425167	rs11568300	7.64207
NEAT1	HSALNG0084892	chr11	65432187	rs10896028	7.90032
NEAT1	HSALNG0084892	chr11	65436792	.	7.19004
NEAT1	HSALNG0084892	chr11	65436888	rs12289836	7.20509
NEAT1	HSALNG0084892	chr11	65438135	.	7.93592
NEAT1	HSALNG0084892	chr11	65440432	.	11.4217
NEAT1	HSALNG0084892	chr11	65442059	.	7.25586
NEAT1	HSALNG0084892	chr11	65443380	.	7.83121
NEAT1	HSALNG0084892	chr11	65443452	rs113623061	7.13018
NEAT1	HSALNG0084892	chr11	65425167	rs11568300	7.64207
NEAT1	HSALNG0084892	chr11	65425167	rs11568300	7.64207
NEAT1	HSALNG0084892	chr11	65425167	rs11568300	7.64207
NEAT1	HSALNG0084892	chr11	65425167	rs11568300	7.64207
NEAT1	HSALNG0084892	chr11	65425167	rs11568300	7.64207
NEAT1	HSALNG0084892	chr11	65425167	rs11568300	7.64207
NEAT1	HSALNG0084892	chr11	65425167	rs11568300	7.64207
NEAT1	HSALNG0084892	chr11	65425167	rs11568300	7.64207
HSALNG0084895	HSALNG0084895	chr11	65471742	rs1963977	11.2666
HSALNG0084895	HSALNG0084895	chr11	65471742	rs1963977	11.2666
MALAT1	HSALNG0084905	chr11	65498915	.	8.43486
MALAT1	HSALNG0084905	chr11	65499692	.	8.50557
MALAT1	HSALNG0084905	chr11	65499719	.	8.43215
MALAT1	HSALNG0084905	chr11	65500003	rs11537193	8.45693
MALAT1	HSALNG0084905	chr11	65500198	.	7.53985
MALAT1	HSALNG0084905	chr11	65500428	.	8.45519
MALAT1	HSALNG0084905	chr11	65498915	.	8.43486
MALAT1	HSALNG0084905	chr11	65499692	.	8.50557
MALAT1	HSALNG0084905	chr11	65499719	.	8.43215
MALAT1	HSALNG0084905	chr11	65500003	rs11537193	8.45693
MALAT1	HSALNG0084905	chr11	65500198	.	7.53985
MALAT1	HSALNG0084905	chr11	65499692	.	8.50557
MALAT1	HSALNG0084905	chr11	65499719	.	8.43215
MALAT1	HSALNG0084905	chr11	65500003	rs11537193	8.45693
MALAT1	HSALNG0084905	chr11	65500198	.	7.53985
MALAT1	HSALNG0084905	chr11	65500428	.	8.45519
MALAT1	HSALNG0084905	chr11	65505448	rs12225620	7.54929
MALAT1	HSALNG0084905	chr11	65505528	.	7.59688
MALAT1	HSALNG0084905	chr11	65499692	.	8.50557
MALAT1	HSALNG0084905	chr11	65499719	.	8.43215
MALAT1	HSALNG0084905	chr11	65500003	rs11537193	8.45693
MALAT1	HSALNG0084905	chr11	65500198	.	7.53985
MALAT1	HSALNG0084905	chr11	65500428	.	8.45519
MALAT1	HSALNG0084905	chr11	65499692	.	8.50557
MALAT1	HSALNG0084905	chr11	65499692	.	8.50557
MALAT1	HSALNG0084905	chr11	65499719	.	8.43215
MALAT1	HSALNG0084905	chr11	65500003	rs11537193	8.45693
MALAT1	HSALNG0084905	chr11	65500198	.	7.53985
MALAT1	HSALNG0084905	chr11	65500428	.	8.45519
MALAT1	HSALNG0084905	chr11	65500003	rs11537193	8.45693
MALAT1	HSALNG0084905	chr11	65500198	.	7.53985
MALAT1	HSALNG0084905	chr11	65499692	.	8.50557
MALAT1	HSALNG0084905	chr11	65499719	.	8.43215
MALAT1	HSALNG0084905	chr11	65500003	rs11537193	8.45693
MALAT1	HSALNG0084905	chr11	65500198	.	7.53985
MALAT1	HSALNG0084905	chr11	65500428	.	8.45519
MALAT1	HSALNG0084905	chr11	65505448	rs12225620	7.54929
MALAT1	HSALNG0084905	chr11	65505528	.	7.59688
MALAT1	HSALNG0084905	chr11	65499692	.	8.50557
MALAT1	HSALNG0084905	chr11	65499719	.	8.43215
MALAT1	HSALNG0084905	chr11	65500003	rs11537193	8.45693
MALAT1	HSALNG0084905	chr11	65500198	.	7.53985
MALAT1	HSALNG0084905	chr11	65500428	.	8.45519
MALAT1	HSALNG0084905	chr11	65505448	rs12225620	7.54929
MALAT1	HSALNG0084905	chr11	65505528	.	7.59688
MALAT1	HSALNG0084905	chr11	65499692	.	8.50557
MALAT1	HSALNG0084905	chr11	65499719	.	8.43215
MALAT1	HSALNG0084905	chr11	65500003	rs11537193	8.45693
MALAT1	HSALNG0084905	chr11	65500428	.	8.45519
MALAT1	HSALNG0084905	chr11	65505448	rs12225620	7.54929
MALAT1	HSALNG0084905	chr11	65505528	.	7.59688
MALAT1	HSALNG0084905	chr11	65505528	.	7.59688
MALAT1	HSALNG0084905	chr11	65505448	rs12225620	7.54929
MALAT1	HSALNG0084905	chr11	65505528	.	7.59688
MALAT1	HSALNG0084905	chr11	65498915	.	8.43486
MALAT1	HSALNG0084905	chr11	65499692	.	8.50557
MALAT1	HSALNG0084905	chr11	65499719	.	8.43215
MALAT1	HSALNG0084905	chr11	65500003	rs11537193	8.45693
MALAT1	HSALNG0084905	chr11	65500198	.	7.53985
MALAT1	HSALNG0084905	chr11	65500428	.	8.45519
MALAT1	HSALNG0084905	chr11	65505448	rs12225620	7.54929
MALAT1	HSALNG0084905	chr11	65505528	.	7.59688
MALAT1	HSALNG0084905	chr11	65499692	.	8.50557
MALAT1	HSALNG0084905	chr11	65499719	.	8.43215
MALAT1	HSALNG0084905	chr11	65500003	rs11537193	8.45693
MALAT1	HSALNG0084905	chr11	65500198	.	7.53985
MALAT1	HSALNG0084905	chr11	65500428	.	8.45519
MALAT1	HSALNG0084905	chr11	65499692	.	8.50557
MALAT1	HSALNG0084905	chr11	65499719	.	8.43215
MALAT1	HSALNG0084905	chr11	65500003	rs11537193	8.45693
MALAT1	HSALNG0084905	chr11	65500198	.	7.53985
MALAT1	HSALNG0084905	chr11	65500428	.	8.45519
MALAT1	HSALNG0084905	chr11	65499692	.	8.50557
MALAT1	HSALNG0084905	chr11	65499719	.	8.43215
MALAT1	HSALNG0084905	chr11	65500003	rs11537193	8.45693
MALAT1	HSALNG0084905	chr11	65500198	.	7.53985
MALAT1	HSALNG0084905	chr11	65500428	.	8.45519
MALAT1	HSALNG0084905	chr11	65499692	.	8.50557
MALAT1	HSALNG0084905	chr11	65499719	.	8.43215
MALAT1	HSALNG0084905	chr11	65500003	rs11537193	8.45693
MALAT1	HSALNG0084905	chr11	65500198	.	7.53985
MALAT1	HSALNG0084905	chr11	65500428	.	8.45519
MALAT1	HSALNG0084905	chr11	65499692	.	8.50557
MALAT1	HSALNG0084905	chr11	65499719	.	8.43215
MALAT1	HSALNG0084905	chr11	65500003	rs11537193	8.45693
MALAT1	HSALNG0084905	chr11	65500198	.	7.53985
MALAT1	HSALNG0084905	chr11	65500428	.	8.45519
MALAT1	HSALNG0084905	chr11	65505448	rs12225620	7.54929
MALAT1	HSALNG0084905	chr11	65505528	.	7.59688
MALAT1	HSALNG0084905	chr11	65506822	rs4014195	8.49363
MALAT1	HSALNG0084905	chr11	65507741	.	7.67448
MALAT1	HSALNG0084905	chr11	65508237	rs11606947	7.60854
MALAT1	HSALNG0084905	chr11	65505448	rs12225620	7.54929
MALAT1	HSALNG0084905	chr11	65505528	.	7.59688
MALAT1	HSALNG0084905	chr11	65506822	rs4014195	8.49363
MALAT1	HSALNG0084905	chr11	65507741	.	7.67448
MALAT1	HSALNG0084905	chr11	65508237	rs11606947	7.60854
MALAT1	HSALNG0084905	chr11	65499692	.	8.50557
MALAT1	HSALNG0084905	chr11	65499719	.	8.43215
MALAT1	HSALNG0084905	chr11	65500003	rs11537193	8.45693
MALAT1	HSALNG0084905	chr11	65500198	.	7.53985
MALAT1	HSALNG0084905	chr11	65500428	.	8.45519
MALAT1	HSALNG0084905	chr11	65505448	rs12225620	7.54929
MALAT1	HSALNG0084905	chr11	65505528	.	7.59688
MALAT1	HSALNG0084905	chr11	65499692	.	8.50557
MALAT1	HSALNG0084905	chr11	65499719	.	8.43215
MALAT1	HSALNG0084905	chr11	65500003	rs11537193	8.45693
MALAT1	HSALNG0084905	chr11	65500198	.	7.53985
MALAT1	HSALNG0084905	chr11	65500428	.	8.45519
MALAT1	HSALNG0084905	chr11	65499692	.	8.50557
MALAT1	HSALNG0084905	chr11	65499719	.	8.43215
MALAT1	HSALNG0084905	chr11	65500003	rs11537193	8.45693
MALAT1	HSALNG0084905	chr11	65500198	.	7.53985
MALAT1	HSALNG0084905	chr11	65500428	.	8.45519
MALAT1	HSALNG0084905	chr11	65498915	.	8.43486
MALAT1	HSALNG0084905	chr11	65499692	.	8.50557
MALAT1	HSALNG0084905	chr11	65499719	.	8.43215
MALAT1	HSALNG0084905	chr11	65500003	rs11537193	8.45693
MALAT1	HSALNG0084905	chr11	65500198	.	7.53985
MALAT1	HSALNG0084905	chr11	65500428	.	8.45519
MALAT1	HSALNG0084905	chr11	65505448	rs12225620	7.54929
MALAT1	HSALNG0084905	chr11	65505528	.	7.59688
MALAT1	HSALNG0084905	chr11	65499692	.	8.50557
MALAT1	HSALNG0084905	chr11	65499719	.	8.43215
MALAT1	HSALNG0084905	chr11	65500003	rs11537193	8.45693
MALAT1	HSALNG0084905	chr11	65500198	.	7.53985
MALAT1	HSALNG0084905	chr11	65500428	.	8.45519
MALAT1	HSALNG0084905	chr11	65505448	rs12225620	7.54929
MALAT1	HSALNG0084905	chr11	65505528	.	7.59688
MALAT1	HSALNG0084905	chr11	65506822	rs4014195	8.49363
MALAT1	HSALNG0084905	chr11	65507741	.	7.67448
MALAT1	HSALNG0084905	chr11	65508237	rs11606947	7.60854
MALAT1	HSALNG0084905	chr11	65499692	.	8.50557
MALAT1	HSALNG0084905	chr11	65499719	.	8.43215
MALAT1	HSALNG0084905	chr11	65500003	rs11537193	8.45693
MALAT1	HSALNG0084905	chr11	65500198	.	7.53985
MALAT1	HSALNG0084905	chr11	65500428	.	8.45519
MALAT1	HSALNG0084905	chr11	65506822	rs4014195	8.49363
MALAT1	HSALNG0084905	chr11	65507741	.	7.67448
MALAT1	HSALNG0084905	chr11	65508237	rs11606947	7.60854
MALAT1	HSALNG0084905	chr11	65505448	rs12225620	7.54929
MALAT1	HSALNG0084905	chr11	65505528	.	7.59688
MALAT1	HSALNG0084905	chr11	65506822	rs4014195	8.49363
MALAT1	HSALNG0084905	chr11	65507741	.	7.67448
MALAT1	HSALNG0084905	chr11	65508237	rs11606947	7.60854
MALAT1	HSALNG0084905	chr11	65499692	.	8.50557
MALAT1	HSALNG0084905	chr11	65499719	.	8.43215
MALAT1	HSALNG0084905	chr11	65500003	rs11537193	8.45693
MALAT1	HSALNG0084905	chr11	65500198	.	7.53985
MALAT1	HSALNG0084905	chr11	65500428	.	8.45519
MALAT1	HSALNG0084905	chr11	65505448	rs12225620	7.54929
MALAT1	HSALNG0084905	chr11	65505528	.	7.59688
MALAT1	HSALNG0084905	chr11	65506822	rs4014195	8.49363
MALAT1	HSALNG0084905	chr11	65507741	.	7.67448
MALAT1	HSALNG0084905	chr11	65508237	rs11606947	7.60854
MALAT1	HSALNG0084905	chr11	65499692	.	8.50557
MALAT1	HSALNG0084905	chr11	65499719	.	8.43215
MALAT1	HSALNG0084905	chr11	65500003	rs11537193	8.45693
MALAT1	HSALNG0084905	chr11	65500198	.	7.53985
MALAT1	HSALNG0084905	chr11	65500428	.	8.45519
MALAT1	HSALNG0084905	chr11	65499692	.	8.50557
MALAT1	HSALNG0084905	chr11	65499719	.	8.43215
MALAT1	HSALNG0084905	chr11	65500003	rs11537193	8.45693
MALAT1	HSALNG0084905	chr11	65500198	.	7.53985
MALAT1	HSALNG0084905	chr11	65500428	.	8.45519
MALAT1	HSALNG0084905	chr11	65499692	.	8.50557
MALAT1	HSALNG0084905	chr11	65499719	.	8.43215
MALAT1	HSALNG0084905	chr11	65500003	rs11537193	8.45693
MALAT1	HSALNG0084905	chr11	65500198	.	7.53985
MALAT1	HSALNG0084905	chr11	65500428	.	8.45519
MALAT1	HSALNG0084905	chr11	65505448	rs12225620	7.54929
MALAT1	HSALNG0084905	chr11	65505528	.	7.59688
MALAT1	HSALNG0084905	chr11	65499692	.	8.50557
MALAT1	HSALNG0084905	chr11	65499719	.	8.43215
MALAT1	HSALNG0084905	chr11	65500003	rs11537193	8.45693
MALAT1	HSALNG0084905	chr11	65500198	.	7.53985
MALAT1	HSALNG0084905	chr11	65500428	.	8.45519
MALAT1	HSALNG0084905	chr11	65499692	.	8.50557
MALAT1	HSALNG0084905	chr11	65499719	.	8.43215
MALAT1	HSALNG0084905	chr11	65500003	rs11537193	8.45693
MALAT1	HSALNG0084905	chr11	65500198	.	7.53985
MALAT1	HSALNG0084905	chr11	65500428	.	8.45519
MALAT1	HSALNG0084905	chr11	65499692	.	8.50557
MALAT1	HSALNG0084905	chr11	65499719	.	8.43215
MALAT1	HSALNG0084905	chr11	65500003	rs11537193	8.45693
MALAT1	HSALNG0084905	chr11	65500198	.	7.53985
MALAT1	HSALNG0084905	chr11	65500428	.	8.45519
MALAT1	HSALNG0084905	chr11	65505448	rs12225620	7.54929
MALAT1	HSALNG0084905	chr11	65505528	.	7.59688
HSALNG0086837	HSALNG0086837	chr11	103536424	rs4429029	8.75105
HSALNG0086837	HSALNG0086837	chr11	103536471	rs7123091	8.90588
HSALNG0086837	HSALNG0086837	chr11	103536535	rs7123117	8.90066
HSALNG0086837	HSALNG0086837	chr11	103536684	rs7123362	8.90798
HSALNG0086837	HSALNG0086837	chr11	103626087	.	7.05178
HSALNG0086837	HSALNG0086837	chr11	103565660	.	14.8179
HSALNG0086837	HSALNG0086837	chr11	103565672	rs1014211	10.2825
HSALNG0086837	HSALNG0086837	chr11	103626087	.	7.05178
HSALNG0086837	HSALNG0086837	chr11	103565660	.	14.8179
HSALNG0086837	HSALNG0086837	chr11	103565672	rs1014211	10.2825
HSALNG0086837	HSALNG0086837	chr11	103626087	.	7.05178
HSALNG0086837	HSALNG0086837	chr11	103626087	.	7.05178
HSALNG0086837	HSALNG0086837	chr11	103626255	rs1842948	12.0657
HSALNG0086837	HSALNG0086837	chr11	103626087	.	7.05178
HSALNG0086837	HSALNG0086837	chr11	103626087	.	7.05178
HSALNG0086837	HSALNG0086837	chr11	103626087	.	7.05178
HSALNG0086837	HSALNG0086837	chr11	103626087	.	7.05178
HSALNG0086837	HSALNG0086837	chr11	103673247	rs34894449	19.1195
HSALNG0086837	HSALNG0086837	chr11	103673960	rs11226019	15.3709
HSALNG0086837	HSALNG0086837	chr11	103674339	rs10791643	20.2061
HSALNG0086837	HSALNG0086837	chr11	103673247	rs34894449	19.1195
HSALNG0086837	HSALNG0086837	chr11	103673960	rs11226019	15.3709
HSALNG0086837	HSALNG0086837	chr11	103674339	rs10791643	20.2061
HSALNG0086837	HSALNG0086837	chr11	103673247	rs34894449	19.1195
HSALNG0086837	HSALNG0086837	chr11	103673960	rs11226019	15.3709
HSALNG0086837	HSALNG0086837	chr11	103674339	rs10791643	20.2061
HSALNG0086837	HSALNG0086837	chr11	103527489	rs2060752	8.84832
HSALNG0086837	HSALNG0086837	chr11	103527558	rs6591038	8.85294
HSALNG0086837	HSALNG0086837	chr11	103527656	rs1917460	8.84406
HSALNG0086837	HSALNG0086837	chr11	103528206	rs1917458	8.83953
HSALNG0086837	HSALNG0086837	chr11	103528466	.	8.84013
HSALNG0086837	HSALNG0086837	chr11	103528569	.	7.31912
HSALNG0086837	HSALNG0086837	chr11	103528873	.	8.7617
HSALNG0086837	HSALNG0086837	chr11	103528878	rs7111998	8.79263
HSALNG0086837	HSALNG0086837	chr11	103528885	rs7108725	8.78915
HSALNG0086837	HSALNG0086837	chr11	103529198	.	7.64149
HSALNG0086837	HSALNG0086837	chr11	103529537	.	8.85636
HSALNG0086837	HSALNG0086837	chr11	103529632	rs12805875	7.30129
HSALNG0086837	HSALNG0086837	chr11	103529655	.	8.85171
HSALNG0086837	HSALNG0086837	chr11	103529740	.	8.87225
HSALNG0086837	HSALNG0086837	chr11	103529871	.	7.36663
HSALNG0086837	HSALNG0086837	chr11	103626087	.	7.05178
HSALNG0086837	HSALNG0086837	chr11	103626087	.	7.05178
HSALNG0086837	HSALNG0086837	chr11	103626087	.	7.05178
HSALNG0086837	HSALNG0086837	chr11	103673247	rs34894449	19.1195
HSALNG0086837	HSALNG0086837	chr11	103673960	rs11226019	15.3709
HSALNG0086837	HSALNG0086837	chr11	103674339	rs10791643	20.2061
HSALNG0086837	HSALNG0086837	chr11	103673247	rs34894449	19.1195
HSALNG0086837	HSALNG0086837	chr11	103673960	rs11226019	15.3709
HSALNG0086837	HSALNG0086837	chr11	103674339	rs10791643	20.2061
HSALNG0086837	HSALNG0086837	chr11	103673247	rs34894449	19.1195
HSALNG0086837	HSALNG0086837	chr11	103673960	rs11226019	15.3709
HSALNG0086837	HSALNG0086837	chr11	103674339	rs10791643	20.2061
HSALNG0086837	HSALNG0086837	chr11	103673247	rs34894449	19.1195
HSALNG0086837	HSALNG0086837	chr11	103673960	rs11226019	15.3709
HSALNG0086837	HSALNG0086837	chr11	103674339	rs10791643	20.2061
HSALNG0086837	HSALNG0086837	chr11	103673247	rs34894449	19.1195
HSALNG0086837	HSALNG0086837	chr11	103673960	rs11226019	15.3709
HSALNG0086837	HSALNG0086837	chr11	103674339	rs10791643	20.2061
HSALNG0086837	HSALNG0086837	chr11	103673247	rs34894449	19.1195
HSALNG0086837	HSALNG0086837	chr11	103673960	rs11226019	15.3709
HSALNG0086837	HSALNG0086837	chr11	103674339	rs10791643	20.2061
HSALNG0086837	HSALNG0086837	chr11	103673247	rs34894449	19.1195
HSALNG0086837	HSALNG0086837	chr11	103673960	rs11226019	15.3709
HSALNG0086837	HSALNG0086837	chr11	103674339	rs10791643	20.2061
HSALNG0086837	HSALNG0086837	chr11	103673247	rs34894449	19.1195
HSALNG0086837	HSALNG0086837	chr11	103673960	rs11226019	15.3709
HSALNG0086837	HSALNG0086837	chr11	103674339	rs10791643	20.2061
HSALNG0086837	HSALNG0086837	chr11	103673247	rs34894449	19.1195
HSALNG0086837	HSALNG0086837	chr11	103673960	rs11226019	15.3709
HSALNG0086837	HSALNG0086837	chr11	103674339	rs10791643	20.2061
HSALNG0086841	HSALNG0086841	chr11	103661044	.	7.11577
HSALNG0086841	HSALNG0086841	chr11	103661045	.	9.00401
LINC02398	HSALNG0089710	chr12	20161168	rs2078339	17.7804
LINC02398	HSALNG0089710	chr12	20161248	rs2417836	16.573
LINC02398	HSALNG0089710	chr12	20161389	rs4595618	16.3925
LINC02398	HSALNG0089710	chr12	20161885	.	16.758
LINC02398	HSALNG0089710	chr12	20162571	rs7980458	16.8383
LINC02398	HSALNG0089710	chr12	20162596	.	16.8748
LINC02398	HSALNG0089710	chr12	20162785	.	18.2248
LINC02398	HSALNG0089710	chr12	20163005	rs12367552	17.3143
LINC02398	HSALNG0089710	chr12	20163148	rs2579287	18.4027
LINC02398	HSALNG0089710	chr12	20163206	.	12.7557
LINC02398	HSALNG0089710	chr12	20163341	.	17.0557
LINC02398	HSALNG0089710	chr12	20164063	.	16.5412
LINC02398	HSALNG0089710	chr12	20164094	.	16.5604
LINC02398	HSALNG0089710	chr12	20164203	rs7972957	16.5795
LINC02398	HSALNG0089710	chr12	20164440	.	12.6486
LINC02398	HSALNG0089710	chr12	20164542	.	16.9763
LINC02398	HSALNG0089710	chr12	20164705	.	16.273
LINC02398	HSALNG0089710	chr12	20164761	.	17.072
LINC02398	HSALNG0089710	chr12	20164867	.	16.9718
LINC02398	HSALNG0089710	chr12	20164990	rs10841431	16.9957
LINC02398	HSALNG0089710	chr12	20165464	.	16.9055
LINC02398	HSALNG0089710	chr12	20165476	.	16.7635
LINC02398	HSALNG0089710	chr12	20165485	rs4762914	12.4806
LINC02398	HSALNG0089710	chr12	20165560	rs4762915	17.0383
LINC02398	HSALNG0089710	chr12	20165875	.	17.1356
LINC02398	HSALNG0089710	chr12	20165926	.	17.1344
LINC02398	HSALNG0089710	chr12	20165947	.	17.0543
LINC02398	HSALNG0089710	chr12	20166069	rs10770600	17.0325
LINC02398	HSALNG0089710	chr12	20166110	.	17.0074
LINC02398	HSALNG0089710	chr12	20166211	rs7967625	17.0602
LINC02398	HSALNG0089710	chr12	20166268	.	16.6243
LINC02398	HSALNG0089710	chr12	20166323	rs7980948	17.4942
LINC02398	HSALNG0089710	chr12	20166338	rs7952739	17.1179
LINC02398	HSALNG0089710	chr12	20160746	.	16.7208
LINC02398	HSALNG0089710	chr12	20161168	rs2078339	17.7804
LINC02398	HSALNG0089710	chr12	20161248	rs2417836	16.573
LINC02398	HSALNG0089710	chr12	20161389	rs4595618	16.3925
LINC02398	HSALNG0089710	chr12	20161885	.	16.758
LINC02398	HSALNG0089710	chr12	20162571	rs7980458	16.8383
LINC02398	HSALNG0089710	chr12	20162596	.	16.8748
LINC02398	HSALNG0089710	chr12	20162785	.	18.2248
LINC02398	HSALNG0089710	chr12	20163005	rs12367552	17.3143
LINC02398	HSALNG0089710	chr12	20163148	rs2579287	18.4027
LINC02398	HSALNG0089710	chr12	20163206	.	12.7557
LINC02398	HSALNG0089710	chr12	20163341	.	17.0557
LINC02398	HSALNG0089710	chr12	20164063	.	16.5412
LINC02398	HSALNG0089710	chr12	20164094	.	16.5604
LINC02398	HSALNG0089710	chr12	20164203	rs7972957	16.5795
LINC02398	HSALNG0089710	chr12	20164440	.	12.6486
LINC02398	HSALNG0089710	chr12	20164542	.	16.9763
LINC02398	HSALNG0089710	chr12	20164705	.	16.273
LINC02398	HSALNG0089710	chr12	20164761	.	17.072
LINC02398	HSALNG0089710	chr12	20164867	.	16.9718
LINC02398	HSALNG0089710	chr12	20164990	rs10841431	16.9957
LINC02398	HSALNG0089710	chr12	20165464	.	16.9055
LINC02398	HSALNG0089710	chr12	20165476	.	16.7635
LINC02398	HSALNG0089710	chr12	20165485	rs4762914	12.4806
LINC02398	HSALNG0089710	chr12	20165560	rs4762915	17.0383
LINC02398	HSALNG0089710	chr12	20165875	.	17.1356
LINC02398	HSALNG0089710	chr12	20165926	.	17.1344
LINC02398	HSALNG0089710	chr12	20165947	.	17.0543
LINC02398	HSALNG0089710	chr12	20166069	rs10770600	17.0325
LINC02398	HSALNG0089710	chr12	20166110	.	17.0074
LINC02398	HSALNG0089710	chr12	20166211	rs7967625	17.0602
LINC02398	HSALNG0089710	chr12	20166268	.	16.6243
LINC02398	HSALNG0089710	chr12	20166323	rs7980948	17.4942
LINC02398	HSALNG0089710	chr12	20166338	rs7952739	17.1179
LINC02398	HSALNG0089710	chr12	20166715	.	18.5621
LINC02398	HSALNG0089710	chr12	20167215	.	17.7951
LINC02398	HSALNG0089710	chr12	20167735	.	17.6726
LINC02398	HSALNG0089710	chr12	20168087	rs10505843	18.7602
LINC02398	HSALNG0089710	chr12	20168164	.	18.4043
LINC02398	HSALNG0089710	chr12	20168168	rs2728605	19.0683
LINC02398	HSALNG0089710	chr12	20168295	rs10505842	18.4101
LINC02398	HSALNG0089710	chr12	20168472	.	13.081
LINC02398	HSALNG0089710	chr12	20168602	.	13.2226
LINC02398	HSALNG0089710	chr12	20161168	rs2078339	17.7804
LINC02398	HSALNG0089710	chr12	20161248	rs2417836	16.573
LINC02398	HSALNG0089710	chr12	20161389	rs4595618	16.3925
LINC02398	HSALNG0089710	chr12	20161885	.	16.758
LINC02398	HSALNG0089710	chr12	20162571	rs7980458	16.8383
LINC02398	HSALNG0089710	chr12	20162596	.	16.8748
LINC02398	HSALNG0089710	chr12	20162785	.	18.2248
LINC02398	HSALNG0089710	chr12	20163005	rs12367552	17.3143
LINC02398	HSALNG0089710	chr12	20163148	rs2579287	18.4027
LINC02398	HSALNG0089710	chr12	20163206	.	12.7557
LINC02398	HSALNG0089710	chr12	20163341	.	17.0557
LINC02398	HSALNG0089710	chr12	20164063	.	16.5412
LINC02398	HSALNG0089710	chr12	20164094	.	16.5604
LINC02398	HSALNG0089710	chr12	20164203	rs7972957	16.5795
LINC02398	HSALNG0089710	chr12	20164440	.	12.6486
LINC02398	HSALNG0089710	chr12	20164542	.	16.9763
LINC02398	HSALNG0089710	chr12	20164705	.	16.273
LINC02398	HSALNG0089710	chr12	20164761	.	17.072
LINC02398	HSALNG0089710	chr12	20164867	.	16.9718
LINC02398	HSALNG0089710	chr12	20164990	rs10841431	16.9957
LINC02398	HSALNG0089710	chr12	20165464	.	16.9055
LINC02398	HSALNG0089710	chr12	20165476	.	16.7635
LINC02398	HSALNG0089710	chr12	20165485	rs4762914	12.4806
LINC02398	HSALNG0089710	chr12	20165560	rs4762915	17.0383
LINC02398	HSALNG0089710	chr12	20165875	.	17.1356
LINC02398	HSALNG0089710	chr12	20165926	.	17.1344
LINC02398	HSALNG0089710	chr12	20165947	.	17.0543
LINC02398	HSALNG0089710	chr12	20166069	rs10770600	17.0325
LINC02398	HSALNG0089710	chr12	20166110	.	17.0074
LINC02398	HSALNG0089710	chr12	20166211	rs7967625	17.0602
LINC02398	HSALNG0089710	chr12	20166268	.	16.6243
LINC02398	HSALNG0089710	chr12	20166323	rs7980948	17.4942
LINC02398	HSALNG0089710	chr12	20166338	rs7952739	17.1179
LINC02398	HSALNG0089710	chr12	20166715	.	18.5621
LINC02398	HSALNG0089710	chr12	20167215	.	17.7951
LINC02398	HSALNG0089710	chr12	20167735	.	17.6726
LINC02398	HSALNG0089710	chr12	20168087	rs10505843	18.7602
LINC02398	HSALNG0089710	chr12	20168164	.	18.4043
LINC02398	HSALNG0089710	chr12	20168168	rs2728605	19.0683
LINC02398	HSALNG0089710	chr12	20168295	rs10505842	18.4101
LINC02398	HSALNG0089710	chr12	20168472	.	13.081
LINC02398	HSALNG0089710	chr12	20161168	rs2078339	17.7804
LINC02398	HSALNG0089710	chr12	20161248	rs2417836	16.573
LINC02398	HSALNG0089710	chr12	20161389	rs4595618	16.3925
LINC02398	HSALNG0089710	chr12	20161885	.	16.758
LINC02398	HSALNG0089710	chr12	20162571	rs7980458	16.8383
LINC02398	HSALNG0089710	chr12	20162596	.	16.8748
LINC02398	HSALNG0089710	chr12	20162785	.	18.2248
LINC02398	HSALNG0089710	chr12	20163005	rs12367552	17.3143
LINC02398	HSALNG0089710	chr12	20163148	rs2579287	18.4027
LINC02398	HSALNG0089710	chr12	20163206	.	12.7557
LINC02398	HSALNG0089710	chr12	20163341	.	17.0557
LINC02398	HSALNG0089710	chr12	20164063	.	16.5412
LINC02398	HSALNG0089710	chr12	20164094	.	16.5604
LINC02398	HSALNG0089710	chr12	20164203	rs7972957	16.5795
LINC02398	HSALNG0089710	chr12	20164440	.	12.6486
LINC02398	HSALNG0089710	chr12	20164542	.	16.9763
LINC02398	HSALNG0089710	chr12	20164705	.	16.273
LINC02398	HSALNG0089710	chr12	20164761	.	17.072
LINC02398	HSALNG0089710	chr12	20164867	.	16.9718
LINC02398	HSALNG0089710	chr12	20164990	rs10841431	16.9957
LINC02398	HSALNG0089710	chr12	20165464	.	16.9055
LINC02398	HSALNG0089710	chr12	20165476	.	16.7635
LINC02398	HSALNG0089710	chr12	20165485	rs4762914	12.4806
LINC02398	HSALNG0089710	chr12	20165560	rs4762915	17.0383
LINC02398	HSALNG0089710	chr12	20165875	.	17.1356
LINC02398	HSALNG0089710	chr12	20165926	.	17.1344
LINC02398	HSALNG0089710	chr12	20165947	.	17.0543
LINC02398	HSALNG0089710	chr12	20166069	rs10770600	17.0325
LINC02398	HSALNG0089710	chr12	20166110	.	17.0074
LINC02398	HSALNG0089710	chr12	20166211	rs7967625	17.0602
LINC02398	HSALNG0089710	chr12	20166268	.	16.6243
LINC02398	HSALNG0089710	chr12	20166323	rs7980948	17.4942
LINC02398	HSALNG0089710	chr12	20166338	rs7952739	17.1179
LINC02398	HSALNG0089710	chr12	20166715	.	18.5621
LINC02398	HSALNG0089710	chr12	20167215	.	17.7951
LINC02398	HSALNG0089710	chr12	20167735	.	17.6726
LINC02398	HSALNG0089710	chr12	20168087	rs10505843	18.7602
LINC02398	HSALNG0089710	chr12	20168164	.	18.4043
LINC02398	HSALNG0089710	chr12	20168168	rs2728605	19.0683
LINC02398	HSALNG0089710	chr12	20168295	rs10505842	18.4101
LINC02398	HSALNG0089710	chr12	20168472	.	13.081
LINC02398	HSALNG0089710	chr12	20168602	.	13.2226
LINC02398	HSALNG0089710	chr12	20168623	.	11.378
LINC02398	HSALNG0089710	chr12	20161168	rs2078339	17.7804
LINC02398	HSALNG0089710	chr12	20161248	rs2417836	16.573
LINC02398	HSALNG0089710	chr12	20161389	rs4595618	16.3925
LINC02398	HSALNG0089710	chr12	20161885	.	16.758
LINC02398	HSALNG0089710	chr12	20162571	rs7980458	16.8383
LINC02398	HSALNG0089710	chr12	20162596	.	16.8748
LINC02398	HSALNG0089710	chr12	20162785	.	18.2248
LINC02398	HSALNG0089710	chr12	20163005	rs12367552	17.3143
LINC02398	HSALNG0089710	chr12	20163148	rs2579287	18.4027
LINC02398	HSALNG0089710	chr12	20163206	.	12.7557
LINC02398	HSALNG0089710	chr12	20163341	.	17.0557
LINC02398	HSALNG0089710	chr12	20164063	.	16.5412
LINC02398	HSALNG0089710	chr12	20164094	.	16.5604
LINC02398	HSALNG0089710	chr12	20164203	rs7972957	16.5795
LINC02398	HSALNG0089710	chr12	20164440	.	12.6486
LINC02398	HSALNG0089710	chr12	20164542	.	16.9763
LINC02398	HSALNG0089710	chr12	20164705	.	16.273
LINC02398	HSALNG0089710	chr12	20164761	.	17.072
LINC02398	HSALNG0089710	chr12	20164867	.	16.9718
LINC02398	HSALNG0089710	chr12	20164990	rs10841431	16.9957
LINC02398	HSALNG0089710	chr12	20165464	.	16.9055
LINC02398	HSALNG0089710	chr12	20165476	.	16.7635
LINC02398	HSALNG0089710	chr12	20165485	rs4762914	12.4806
LINC02398	HSALNG0089710	chr12	20165560	rs4762915	17.0383
LINC02398	HSALNG0089710	chr12	20165875	.	17.1356
LINC02398	HSALNG0089710	chr12	20165926	.	17.1344
LINC02398	HSALNG0089710	chr12	20165947	.	17.0543
LINC02398	HSALNG0089710	chr12	20166069	rs10770600	17.0325
LINC02398	HSALNG0089710	chr12	20166110	.	17.0074
LINC02398	HSALNG0089710	chr12	20166211	rs7967625	17.0602
LINC02398	HSALNG0089710	chr12	20166268	.	16.6243
LINC02398	HSALNG0089710	chr12	20166323	rs7980948	17.4942
LINC02398	HSALNG0089710	chr12	20166338	rs7952739	17.1179
LINC02398	HSALNG0089710	chr12	20166715	.	18.5621
LINC02398	HSALNG0089710	chr12	20167215	.	17.7951
LINC02398	HSALNG0089710	chr12	20167735	.	17.6726
LINC02398	HSALNG0089710	chr12	20168087	rs10505843	18.7602
LINC02398	HSALNG0089710	chr12	20161168	rs2078339	17.7804
LINC02398	HSALNG0089710	chr12	20161248	rs2417836	16.573
LINC02398	HSALNG0089710	chr12	20161389	rs4595618	16.3925
LINC02398	HSALNG0089710	chr12	20161885	.	16.758
LINC02398	HSALNG0089710	chr12	20162571	rs7980458	16.8383
LINC02398	HSALNG0089710	chr12	20162596	.	16.8748
LINC02398	HSALNG0089710	chr12	20162785	.	18.2248
LINC02398	HSALNG0089710	chr12	20163005	rs12367552	17.3143
LINC02398	HSALNG0089710	chr12	20163148	rs2579287	18.4027
LINC02398	HSALNG0089710	chr12	20163206	.	12.7557
LINC02398	HSALNG0089710	chr12	20163341	.	17.0557
LINC02398	HSALNG0089710	chr12	20164063	.	16.5412
LINC02398	HSALNG0089710	chr12	20164094	.	16.5604
LINC02398	HSALNG0089710	chr12	20164203	rs7972957	16.5795
LINC02398	HSALNG0089710	chr12	20164440	.	12.6486
LINC02398	HSALNG0089710	chr12	20164542	.	16.9763
LINC02398	HSALNG0089710	chr12	20164705	.	16.273
LINC02398	HSALNG0089710	chr12	20164761	.	17.072
LINC02398	HSALNG0089710	chr12	20164867	.	16.9718
LINC02398	HSALNG0089710	chr12	20164990	rs10841431	16.9957
LINC02398	HSALNG0089710	chr12	20165464	.	16.9055
LINC02398	HSALNG0089710	chr12	20165476	.	16.7635
LINC02398	HSALNG0089710	chr12	20165485	rs4762914	12.4806
LINC02398	HSALNG0089710	chr12	20165560	rs4762915	17.0383
LINC02398	HSALNG0089710	chr12	20165875	.	17.1356
LINC02398	HSALNG0089710	chr12	20165926	.	17.1344
LINC02398	HSALNG0089710	chr12	20165947	.	17.0543
LINC02398	HSALNG0089710	chr12	20166069	rs10770600	17.0325
LINC02398	HSALNG0089710	chr12	20166110	.	17.0074
LINC02398	HSALNG0089710	chr12	20166211	rs7967625	17.0602
LINC02398	HSALNG0089710	chr12	20166268	.	16.6243
LINC02398	HSALNG0089710	chr12	20166323	rs7980948	17.4942
LINC02398	HSALNG0089710	chr12	20166338	rs7952739	17.1179
LINC02398	HSALNG0089710	chr12	20166715	.	18.5621
LINC02398	HSALNG0089710	chr12	20167215	.	17.7951
LINC02398	HSALNG0089710	chr12	20167735	.	17.6726
LINC02398	HSALNG0089710	chr12	20168087	rs10505843	18.7602
LINC02398	HSALNG0089710	chr12	20168164	.	18.4043
LINC02398	HSALNG0089710	chr12	20168168	rs2728605	19.0683
LINC02398	HSALNG0089710	chr12	20168295	rs10505842	18.4101
LINC02398	HSALNG0089710	chr12	20168472	.	13.081
LINC02398	HSALNG0089710	chr12	20161168	rs2078339	17.7804
LINC02398	HSALNG0089710	chr12	20161248	rs2417836	16.573
LINC02398	HSALNG0089710	chr12	20161389	rs4595618	16.3925
LINC02398	HSALNG0089710	chr12	20161885	.	16.758
LINC02398	HSALNG0089710	chr12	20162571	rs7980458	16.8383
LINC02398	HSALNG0089710	chr12	20162596	.	16.8748
LINC02398	HSALNG0089710	chr12	20162785	.	18.2248
LINC02398	HSALNG0089710	chr12	20163005	rs12367552	17.3143
LINC02398	HSALNG0089710	chr12	20163148	rs2579287	18.4027
LINC02398	HSALNG0089710	chr12	20163206	.	12.7557
LINC02398	HSALNG0089710	chr12	20163341	.	17.0557
LINC02398	HSALNG0089710	chr12	20164063	.	16.5412
LINC02398	HSALNG0089710	chr12	20164094	.	16.5604
LINC02398	HSALNG0089710	chr12	20164203	rs7972957	16.5795
LINC02398	HSALNG0089710	chr12	20164440	.	12.6486
LINC02398	HSALNG0089710	chr12	20164542	.	16.9763
LINC02398	HSALNG0089710	chr12	20164705	.	16.273
LINC02398	HSALNG0089710	chr12	20164761	.	17.072
LINC02398	HSALNG0089710	chr12	20164867	.	16.9718
LINC02398	HSALNG0089710	chr12	20164990	rs10841431	16.9957
LINC02398	HSALNG0089710	chr12	20165464	.	16.9055
LINC02398	HSALNG0089710	chr12	20165476	.	16.7635
LINC02398	HSALNG0089710	chr12	20165485	rs4762914	12.4806
LINC02398	HSALNG0089710	chr12	20165560	rs4762915	17.0383
LINC02398	HSALNG0089710	chr12	20165875	.	17.1356
LINC02398	HSALNG0089710	chr12	20165926	.	17.1344
LINC02398	HSALNG0089710	chr12	20165947	.	17.0543
LINC02398	HSALNG0089710	chr12	20166069	rs10770600	17.0325
LINC02398	HSALNG0089710	chr12	20166110	.	17.0074
LINC02398	HSALNG0089710	chr12	20166211	rs7967625	17.0602
LINC02398	HSALNG0089710	chr12	20166268	.	16.6243
LINC02398	HSALNG0089710	chr12	20166323	rs7980948	17.4942
LINC02398	HSALNG0089710	chr12	20166338	rs7952739	17.1179
LINC02398	HSALNG0089710	chr12	20166715	.	18.5621
LINC02398	HSALNG0089710	chr12	20167215	.	17.7951
LINC02398	HSALNG0089710	chr12	20167735	.	17.6726
LINC02398	HSALNG0089710	chr12	20168087	rs10505843	18.7602
LINC02398	HSALNG0089710	chr12	20168164	.	18.4043
LINC02398	HSALNG0089710	chr12	20168168	rs2728605	19.0683
LINC02398	HSALNG0089710	chr12	20168295	rs10505842	18.4101
LINC02398	HSALNG0089710	chr12	20168472	.	13.081
LINC02398	HSALNG0089710	chr12	20168602	.	13.2226
LINC02398	HSALNG0089710	chr12	20161168	rs2078339	17.7804
LINC02398	HSALNG0089710	chr12	20161248	rs2417836	16.573
LINC02398	HSALNG0089710	chr12	20161389	rs4595618	16.3925
LINC02398	HSALNG0089710	chr12	20161885	.	16.758
LINC02398	HSALNG0089710	chr12	20162571	rs7980458	16.8383
LINC02398	HSALNG0089710	chr12	20162596	.	16.8748
LINC02398	HSALNG0089710	chr12	20162785	.	18.2248
LINC02398	HSALNG0089710	chr12	20163005	rs12367552	17.3143
LINC02398	HSALNG0089710	chr12	20163148	rs2579287	18.4027
LINC02398	HSALNG0089710	chr12	20163206	.	12.7557
LINC02398	HSALNG0089710	chr12	20163341	.	17.0557
LINC02398	HSALNG0089710	chr12	20164063	.	16.5412
LINC02398	HSALNG0089710	chr12	20164094	.	16.5604
LINC02398	HSALNG0089710	chr12	20164203	rs7972957	16.5795
LINC02398	HSALNG0089710	chr12	20164440	.	12.6486
LINC02398	HSALNG0089710	chr12	20164542	.	16.9763
LINC02398	HSALNG0089710	chr12	20164705	.	16.273
LINC02398	HSALNG0089710	chr12	20164761	.	17.072
LINC02398	HSALNG0089710	chr12	20164867	.	16.9718
LINC02398	HSALNG0089710	chr12	20164990	rs10841431	16.9957
LINC02398	HSALNG0089710	chr12	20165464	.	16.9055
LINC02398	HSALNG0089710	chr12	20165476	.	16.7635
LINC02398	HSALNG0089710	chr12	20165485	rs4762914	12.4806
LINC02398	HSALNG0089710	chr12	20165560	rs4762915	17.0383
LINC02398	HSALNG0089710	chr12	20165875	.	17.1356
LINC02398	HSALNG0089710	chr12	20165926	.	17.1344
LINC02398	HSALNG0089710	chr12	20165947	.	17.0543
LINC02398	HSALNG0089710	chr12	20166069	rs10770600	17.0325
LINC02398	HSALNG0089710	chr12	20166110	.	17.0074
LINC02398	HSALNG0089710	chr12	20166211	rs7967625	17.0602
LINC02398	HSALNG0089710	chr12	20166268	.	16.6243
LINC02398	HSALNG0089710	chr12	20166323	rs7980948	17.4942
LINC02398	HSALNG0089710	chr12	20166338	rs7952739	17.1179
LINC02398	HSALNG0089710	chr12	20166715	.	18.5621
LINC02398	HSALNG0089710	chr12	20167215	.	17.7951
LINC02398	HSALNG0089710	chr12	20167735	.	17.6726
LINC02398	HSALNG0089710	chr12	20168087	rs10505843	18.7602
LINC02398	HSALNG0089710	chr12	20168164	.	18.4043
LINC02398	HSALNG0089710	chr12	20168168	rs2728605	19.0683
LINC02398	HSALNG0089710	chr12	20168295	rs10505842	18.4101
LINC02398	HSALNG0089710	chr12	20168472	.	13.081
LINC02398	HSALNG0089710	chr12	20168602	.	13.2226
HSALNG0113328	HSALNG0113328	chr16	86698031	.	8.65541
HSALNG0113328	HSALNG0113328	chr16	86698031	.	8.65541
HSALNG0113328	HSALNG0113328	chr16	86698031	.	8.65541
HSALNG0113328	HSALNG0113328	chr16	86698031	.	8.65541
HSALNG0113871	HSALNG0113871	chr17	1995254	.	8.39405
HSALNG0121781	HSALNG0121781	chr18	57759742	rs66513369	7.44406
HSALNG0121781	HSALNG0121781	chr18	57780253	rs28564801	8.93817
HSALNG0121781	HSALNG0121781	chr18	57780326	rs34110521	9.51913
MIR99AHG	HSALNG0132026	chr21	16593752	.	7.7366
MIR99AHG	HSALNG0132026	chr21	16594253	.	7.77702
