## Supplementary material for "A cell and transcriptome atlas of human arterial vasculature": Suppl Table13

### Sheet: Patients
#Donor	Age	Gender	Height	weight (lbs)	Ethnicity	Tssue collected	Assay
1	67	F	5'2"	172	Asian/Chinese	RCA;ASC;ARCH;DESC;INFRARENAL;ILIAC;PA;CAROTID	scRNA
2	48	M	5'10"	196	Hispanic/Mexican	RCA;DESC;INFRARENAL;CAROTID	scRNA
3	69	F	5'5"	167	White/European	RCA;ASC;ARCH;DESC;PA;CAROTID	scRNA
4	46	M	5'9"	196	white	RCA;ASC;ARCH;DESC;ILIAC;PA;CAROTID	scRNA
5	39	M	6'1"	185	white	RCA;ASC;ARCH;DESC;ILIAC;PA;CAROTID;ROOT	scRNA
6	38	F	5'5"	198	Asian/Filipino	RCA;ASC;ARCH;ROOT	scRNA
7	46	M	5'8	138	white	AORTA;RCA	SlideSeq
